# Adapting protein language models for structure-conditioned design

**DOI:** 10.1101/2024.08.03.606485

**Authors:** Jeffrey A. Ruffolo, Aadyot Bhatnagar, Joel Beazer, Stephen Nayfach, Jordan Russ, Emily Hill, Riffat Hussain, Joseph Gallagher, Ali Madani

## Abstract

Generative models for protein design trained on experimentally determined structures have proven useful for a variety of design tasks. However, such methods are limited by the quantity and diversity of structures used for training, which represent a small, biased fraction of protein space. Here, we describe proseLM, a method for protein sequence design based on adaptation of protein language models to incorporate structural and functional context. We show that proseLM benefits from the scaling trends of underlying language models, and that the addition of non-protein context – nucleic acids, ligands, and ions – improves recovery of native residues during design by 4-5% across model scales. These improvements are most pronounced for residues that directly interface with non-protein context, which are faithfully recovered at rates >70% by the most capable proseLM models. We experimentally validated proseLM by optimizing the editing efficiency of genome editors in human cells, achieving a 50% increase in base editing activity, and by redesigning therapeutic antibodies, resulting in a PD-1 binder with 2.2 nM affinity.
