## Supplementary material for "Adapting protein language models for structure-conditioned design": S6.csv

id	sequence	CD3G_ice	HEK2_ice	HEK3_ice	hamming_dist
SpCas9	MDKKYSIGLDIGTNSVGWAVITDEYKVPSKKFKVLGNTDRHSIKKNLIGALLFDSGETAEATRLKRTARRRYTRRKNRICYLQEIFSNEMAKVDDSFFHRLEESFLVEEDKKHERHPIFGNIVDEVAYHEKYPTIYHLRKKLVDSTDKADLRLIYLALAHMIKFRGHFLIEGDLNPDNSDVDKLFIQLVQTYNQLFEENPINASGVDAKAILSARLSKSRRLENLIAQLPGEKKNGLFGNLIALSLGLTPNFKSNFDLAEDAKLQLSKDTYDDDLDNLLAQIGDQYADLFLAAKNLSDAILLSDILRVNTEITKAPLSASMIKRYDEHHQDLTLLKALVRQQLPEKYKEIFFDQSKNGYAGYIDGGASQEEFYKFIKPILEKMDGTEELLVKLNREDLL…	10	32	77	0
Variant-1	MKKPYSIGLDIGTNSVGWAVIDDDYKVPSIKFKVLGNTDKHSIKKNLIGALLFDSGETAEATRLKRTARRRYTRRKNRIRYLQEIFAEEMAKVDDSFFHRLEESFLVEEDKKHERHPIFGNIVDEVAYHEKYPTIYHLRKKLVDSTEKADLRLIYLALAHMIKFRGHFLIEGDLNPDNSDVDKLFIQLVQTYNQLFEENPINASGVDAKAILSARLSKSRRLENLIAQLPGEKKNGLFGNLIALSLGLTPNFKSNFDLAEDAKLQLSKDTYDDDLDNLLAQIGDQYADLFLAAKNLYDAILLSGILSVDSSTTKAPLSASMIKRYDEHHQDLKLLKALVKQQLPEKYKEIFFDQSKNGYAGYIDGGASQEEFYKFIKPILEKMDGTEELLAKLNREDLL…	16	38	55	50
Variant-2	MKKPYSIGLDIGTNSVGWAVIDDDYKVPAKKMKVLGNTDKKQIKKNLIGALLFDSGETAEATRLKRTARRRYTRRKNRIRYLQEIFAEEMSKVDANFFHRLEESFLVEEDKKHERHPIFGNLEEEVAYHENYPTIYHLRKYLADSSEKADLRLVYLALAHIIKFRGHFLIEGELNAENTDVQKLFQELVETYNQIFEESPINASGVDAKAILADKISKSARLENLIAQLPGEKKNGLFGNLIALALGLTPNFKSNFDLAEDAKLQLSKDTYEDDLDNLLAQIGDQYADLFLAAKNLYDAILLSGILSVDSSSTKAPLSASMIKRYDEHHQDLKLLKALVKQQLPEKYKEIFFDKSKNGYAGYIDGKTSQEEFYKFIKPILEKMDGTEELLAKLNREDFL…	33	50	60	89
Variant-3	MKKDYSIGLDIGTNSVGWAVIDENYKVPSKKFKVLGNTDRHSIKKNLIGALLFDSGETAEATRLKRTARRRYTRRKNRIRYLQEIFAEEMSKVDDSFFHRLEESFLVEEDKKHERHPIFGNIVDEVAYHEKYPTIYHLRKKLADSTEKADLRLIYLALAHMIKFRGHFLIEGDLNPDNSDVDKLFIQLVQTYNQLFEENPINASGVDAKAILSARLSKSRRLENLIAQLPGEKKNGLFGNLIALSLGLTPNFKSNFDLAEDAKLQLSKDTYDDDLDNLLAQIGDQYADLFLAAKNLYDAILLSGILSVDSSSTKAPLSASMIKRYDEHHQDLKLLKALVKQQLPEKYKEIFFDQSKNGYAGYIDGKTSQEEFYKFIKPILEKMDGADEFLAKLNQEDFL…	0	8	5	73
Variant-4	MGKPYSIGLDIGSSSVGWAVVDENYKVPSIKFKVLGNTDRHSIKKNLIGALLFDAGESAAATRLKRTARRRYTRRKNRILYLQEIFAEEMSKVDDSFFQRLEESFLVEEDKKHERHPIFGNIVDEVAYHEKYPTIYHLRKKLVDSTEKADLRLIYLALAHMIKFRGHFLIEGDLNPDNSDVDKLFIQLVQTYNQLFEENPINASGVDAKAILSARLSKSRRLENLIAQLPGEKKNGLFGNLIALSLGLTPNFKSNFDLAEDAKLQLSKDTYDDDLDNLLAQIGDQYADLFLAAKNLSDAILLSDILRVNSEITKAPLSASMIKRYDEHHQDLTLLKALVRQQLPEKYKEIFFDQSKNGYAGYIDGGASQEEFYKFIKPILEKMDGTEELLAKLNREDLL…	0	0	0	59
Variant-5	MKKPYSIGLDIGTTSVGWAVVDENYNVPSIKFKVLGNTDKKQIKKNLIGVLLFDEGQTAADTRLKRTARRRYTRRKNRIRYLQEIFAEEMAKVDANFFQRLKESFLVEEDKKHERHPIFGNLEDEVAYHEKYPTIYHLRKKLVDSTEKADLRLVYLALAHIIKFRGHFLIEGDLNAENSDVEKLFQELVQTYNQIFEESPINASGVDAKAILSDKLSKSRRLENLIAQLPGEKKNGLFGNLIALALGLTPNFKSNFDLAEDAKLQLSKDTYEEDLDNLLAQIGDQYADLFLAAKNLYDAILLSGILSVDSSSTKAPLSASMIKRYDEHHQDLKNLKALVKEELPEKYKEIFLDESKDGYAGYIDGKTSQEAFYKYIKPLLEKMEGTDELLAKLDREDFL…	0	11	11	100
Variant-6	MKKPYSIGLDIGTSSVGWAVIDENYNVPSIKFKVLGNTDKKQIKKNLIGVLLFDEGQTAADTRLKRTARRRYTRRKNRILYLQEIFSEEMAKVDDSFFQRLEESFLVEEDKKHERHPIFGNLVDEVAYHEKYPTIYHLRKKLVDSTEKADLRLVYLALAHMIKFRGHFLIEGDLNPDNSDVDKLFIQLVQTYNQLFEENPINASGVDAKAILSARLSKSRRLENLIAQLPGEKKNGLFGNLIALSLGLTPNFKSNFDLAEDAKLQLSKDTYDDDLDNLLAQIGDQYADLFLAAKNLSDAILLSDILRVNSEITKAPLSASMIKRYDEHHQDLTLLKALVRQQLPEKYKEIFFDQSKNGYAGYIDGGASQEEFYKFIKPILEKMDGTEELLAKLNREDLL…	27	26	68	52
Variant-7	MGKPYSIGLDIGSSAVGWAVVDENYKVPSIKFKVLGNTDKTKIKKNLIGVLLFDKGNSAADTRLKRTARRRYTRRKNRILYLQEIFAEEMSKVDESFFQRLEESFLVEEDKKHERHPIFGNLEEEVAYHEKYPTIYHLRKKLVDSTEKADLRLVYLALAHMIKFRGHFLIEGDLNPDNSDVDKLFIQLVQTYNQLFEENPINASGVDAKAILSARLSKSRRLENLIAQLPGEKKNGLFGNLIALSLGLTPNFKSNFDLAEDAKLSLSKDTYDDDLDNLLAQIGDQYADLFLAAKNLSDAILLSDILRVNSEITKAPLSASMIKRYDEHHQDLTLLKALVRQQLPEKYKEIFFDQSKNGYAGYIDGGASQEEFYKFIKPILEKMDGTEELLAKLNREDLL…	0	0	0	73
