## Supplementary material for "Adapting protein language models for structure-conditioned design": S7.csv

name	experiment	sequence	edit_A5G	hamming_dist
DEAM-PARENT	parent	MTDEYFMRQALREARRAYDEGEVPVGAVVVRDGRVIARGRNQVERLKDPTAHAEMLALTAAAGHLGSKYLTGCTLYVTVEPCAMCAGALVWARVERVVFGVRNPKAGACGSVFDIPGDRRLNHRPEVVGGVLEAECAALMRDFFRERSGGSSGGSSGSETPGTSESATPESSGGSSGGS	38.74172185	0
DEAM-PARENT	parent	MTDEYFMRQALREARRAYDEGEVPVGAVVVRDGRVIARGRNQVERLKDPTAHAEMLALTAAAGHLGSKYLTGCTLYVTVEPCAMCAGALVWARVERVVFGVRNPKAGACGSVFDIPGDRRLNHRPEVVGGVLEAECAALMRDFFRERSGGSSGGSSGSETPGTSESATPESSGGSSGGS	41.10032362	0
DEAM-A01	active site design	MTDEYFMRQALREARRAYDEGEVPVGAVVVRDGRVIARGRNQVERLKDPTAHAEMLALTAAAGHLGSGRLTGCTLYVTVEPCAMCAGALVWARVERVVFGVRNPKTGACGSVFDIPGDRRLNHRPEVVGGVLEAECAALMRDFFRERSGGSSGGSSGSETPGTSESATPESSGGSSGGS	0	3
DEAM-A02	active site design	MTDEYFMRQALREARRAYDEGEVPVGAVVVRDGRVIARGRNQVERLKDPTAHAEMLALTAAAGHLGSSRLTGCTLYVTVEPCAMCAGALVWARVERVVFGVRNPKTGACGSVFDIPGDRRLNHRPEVVGGVLEAECAALMRDFFRERSGGSSGGSSGSETPGTSESATPESSGGSSGGS	3.333333333	3
DEAM-A03	active site design	MTDEYFMRQALREARRAYDEGEVPVGAVVVRDGRVIARGRNQVERLKDPTAHAEMLALTAAAGHLGSPSLTGCTLYVTVEPCAMCAGALVWARVERVVFGVRNPKTGACGSVFDIPGDRRLNHRPEVVGGVLEAECAALMRDFFRERSGGSSGGSSGSETPGTSESATPESSGGSSGGS	0	3
DEAM-A04	active site design	MTDEYFMRQALREARRAYDEGEVPVGAVVVRDGRVIARGRNQVERLKDPTAHAEMLALTAAAGHLGSPSLTGCTLYVTVEPCAMCAGALVWARVERVVFGVRNPKAGACGSVFDIPGDRRLNHRPEVVGGVLEAECAALMRDFFRERSGGSSGGSSGSETPGTSESATPESSGGSSGGS	0	2
DEAM-A05	active site design	MTDEYFMRQALREARRAYDEGEVPVGAVVVRDGRVIARGRNQVERLKDPTAHAEMLALTAAAGHLGSGRLTGCTLYVTVEPCAMCAGALVWARVERVVFGVRNPKTGACGSVFDIPGDRRLSHRPEVVGGVLEAECAALMRDFFRERSGGSSGGSSGSETPGTSESATPESSGGSSGGS	5.164319249	4
DEAM-A06	active site design	MTDEYFMRQALREARRAYDEGEVPVGAVVVRDGRVIARGRNQVERLKDPTAHAEMLALTAAAGHLGSRSLTGCTLYVTVEPCAMCAGALVWARVERVVFGVRNPRAGACGSVFDIPGDRRLNHRPEVVGGVLEAECAALMRDFFRERSGGSSGGSSGSETPGTSESATPESSGGSSGGS	48.26700899	3
DEAM-A07	active site design	MTDEYFMRQALREARRAYDEGEVPVGAVVVRDGRVIARGRNQVNRLKDPTAHAEMLALTAAAGHLGSPRLTGCTLYVTVEPCAMCAGALVWARVERVVFGVRNPKAGACGSVFDIPGDRRLNHRPEVVGGVLEAECAALMRDFFRERSGGSSGGSSGSETPGTSESATPESSGGSSGGS	26.5993266	3
DEAM-A08	active site design	MTDEYFMRQALREARRAYDEGEVPVGAVVVRDGRVIARGRNQVERLKDPTAHAEMLALTAAAGHLGSPSLTGCTLYVTVEPCAMCAGALVWARVERVVFGVRNPRTGACGSVFDIPGDRRLNHRPEVVGGVLEAECAALMRDFFRERSGGSSGGSSGSETPGTSESATPESSGGSSGGS	0	4
DEAM-A09	active site design	MTDEYFMRQALREARRAYDEGEIPVGAVVVRDGRVIARGRNQVERLKDPTAHAEMLALTAAAGHLGSPSLTGCTLYVTVEPCAMCAGALVWARVERVVFGVRNPKAGACGSVFDIPGDRRLNHRPEVVGGVLEAECAALMRDFFRERSGGSSGGSSGSETPGTSESATPESSGGSSGGS	0	3
DEAM-A10	active site design	MTDEYFMRQALREARRAYDEGEVPVGAVVVRDGRVIARGRNQVRRLKDPTAHAEMLALTAAAGHLGSPRLTGCTLYVTVEPCAMCAGALVWARVERVVFGVRNPKTGACGSVFDIPGDRRLNHRPEVVGGVLEAECAALMRDFFRERSGGSSGGSSGSETPGTSESATPESSGGSSGGS	36.30573248	4
DEAM-A11	active site design	MTDEYFMRQALREARRAYDEGEVPVGAVVVRDGRVIARGRNQVIRLKDPTAHAEMLALTAAAGHLGSPRLTGCTLYVTVEPCAMCAGALVWARVERVVFGVRNPKTGACGSVFDIPGDRRLNHRPEVVGGVLEAECAALMRDFFRERSGGSSGGSSGSETPGTSESATPESSGGSSGGS	25.55555556	4
DEAM-A12	active site design	MTDEYFMRQALREARRAYDEGEVPVGAVVVRDGRVIARGRNQVERLKDPTAHAEMLALTAAAGHLGSPSLTGCTLYVTVEPCAMCAGALVWARVERVVFGVRNPKTGACGSVFDIPGDRRLSHRPEVVGGVLEAECAALMRDFFRERSGGSSGGSSGSETPGTSESATPESSGGSSGGS	0	4
DEAM-A13	active site design	MTDEYFMRQALREARRAYDEGEVPVGAVVVRDGRVIARGRNQVRRLKDPTAHAEMLALTAAAGHLGSRRLTGCTLYVTVEPCAMCAGALVWARVERVVFGVRNPKTGACGSVFDIPGDRRLNHRPEVVGGVLEAECAALMRDFFRERSGGSSGGSSGSETPGTSESATPESSGGSSGGS	8.130081301	4
DEAM-A14	active site design	MTDEYFMRQALREARRAYDEGEVPVGAVVVRDGRVIARGRNQVVRLKDPTAHAEMLALTAAAGHLGSPRLTGCTLYVTVEPCAMCAGALVWARVERVVFGVRNPKTGACGSVFDIPGDRRLNHRPEVVGGVLEAECAALMRDFFRERSGGSSGGSSGSETPGTSESATPESSGGSSGGS	17.52136752	4
DEAM-A15	active site design	MTDEYFMRQALREARRAYDEGEVPVGAVVVRDGRVIARGRNQVNRLKDPTAHAEMLALTAAAGHLGSRSLTGCTLYVTVEPCAMCAGALVWARVERVVFGVRNPKTGACGSVFDIPGDRRLNHRPEVVGGVLEAECAALMRDFFRERSGGSSGGSSGSETPGTSESATPESSGGSSGGS	2.094240838	4
DEAM-A16	active site design	MTDEYFMRQALREARRAYDEGEIPVGAVVVRDGRVIARGRNQVERLKDPTAHAEMLALTAAAGHLGSPSLTGCTLYVTVEPCAMCAGALVWARVERVVFGVRNPRTGACGSVFDIPGDRRLNHRPEVVGGVLEAECAALMRDFFRERSGGSSGGSSGSETPGTSESATPESSGGSSGGS	0	5
DEAM-A17	active site design	MTDEYFMRQALREARRAYDEGEVPVGAVVVRDGRVIARGRNQVNRLKDPTAHAEMLALTAAAGHLGSPSLTGCTLYVTVEPCAMCAGALVWARVERVVFGVRNPKAGACGSVFDIPGDRRLNHRPEVVGGVLEAECAALMRDFFRERSGGSSGGSSGSETPGTSESATPESSGGSSGGS	0	3
DEAM-A18	active site design	MTDEYFMRQALREARRAYDEGEVPVGAVVVRDGRVIARGRNQVRRLKDPTAHAEMLALTAAAGHLGSRSLTGCTLYVTVEPCAMCAGALVWARVERVVFGVRNPKAGACGSVFDIPGDRRLNHRPEVVGGVLEAECAALMRDFFRERSGGSSGGSSGSETPGTSESATPESSGGSSGGS	23.27272727	3
DEAM-A19	active site design	MTDEYFMRQALREARRAYDEGEFPVGAVVVRDGRVIARGRNQVERLKDPTAHAEMLALTAAAGHLGSPSLTGCTLYVTVEPCAMCAGALVWARVERVVFGVRNPKAGACGSVFDIPGDRRLNHRPEVVGGVLEAECAALMRDFFRERSGGSSGGSSGSETPGTSESATPESSGGSSGGS	0	3
DEAM-A20	active site design	MTDEYFMRQALREARRAYDEGEIPVGAVVVRDGRVIARGRNQVERLKDPTAHAEMLALTAAAGHLGSPQLTGCTLYVTVEPCAMCAGALVWARVERVVFGVRNPRTGACGSVFDIPGDRRLNHRPEVVGGVLEAECAALMRDFFRERSGGSSGGSSGSETPGTSESATPESSGGSSGGS	0	5
DEAM-A21	active site design	MTDEYFMRQALREARRAYDEGELPVGAVVVRDGRVIARGRNQVERLKDPTAHAEMLALTAAAGHLGSPSLTGCTLYVTVEPCAMCAGALVWARVERVVFGVRNPKTGACGSVFDIPGDRRLNHRPEVVGGVLEAECAALMRDFFRERSGGSSGGSSGSETPGTSESATPESSGGSSGGS	0	4
DEAM-A22	active site design	MTDEYFMRQALREARRAYDEGEVPVGAVVVRDGRVIARGRNQVNRLKDPTAHAEMLALTAAAGHLGSPRLTGCTLYVTVEPCAMCAGALVWARVERVVFGVRNPRTGACGSVFDIPGDRRLSHRPEVVGGVLEAECAALMRDFFRERSGGSSGGSSGSETPGTSESATPESSGGSSGGS	58.98058252	6
DEAM-A23	active site design	MTDEYFMRQALREARRAYDEGEVPVGAVVVRDGRVIARGRNQVRRLKDPTAHAEMLALTAAAGHLGSPRLTGCTLYVTVEPCAMCAGALVWARVERVVFGVRNPKTGACGSVFDIPGDRRLSHRPEVVGGVLEAECAALMRDFFRERSGGSSGGSSGSETPGTSESATPESSGGSSGGS	46.00550964	5
DEAM-A24	active site design	MTDEYFMRQALREARRAYDEGEVPVGAVVVRDGRVIARGRNQVRRLKDPTAHAEMLALTAAAGHLGSPSLTGCTLYVTVEPCAMCAGALVWARVERVVFGVRNPKTGACGSVFDIPGDRRLNHRPEVVGGVLEAECAALMRDFFRERSGGSSGGSSGSETPGTSESATPESSGGSSGGS	0	4
DEAM-A25	active site design	MTDEYFMRQALREARRAYDEGEVPVGAVVVRDGRVIARGRNQVNRLKDPTAHAEMLALTAAAGHLGSPSLTGCTLYVTVEPCAMCAGALVWARVERVVFGVRNPRTGACGSVFDIPGDRRLNHRPEVVGGVLEAECAALMRDFFRERSGGSSGGSSGSETPGTSESATPESSGGSSGGS	0	5
DEAM-A26	active site design	MTDEYFMRQALREARRAYDEGEVPVGAVVVRDGRVIARGRNQVVRLKDPTAHAEMLALTAAAGHLGSPSLTGCTLYVTVEPCAMCAGALVWARVERVVFGVRNPKTGACGSVFDIPGDRRLNHRPEVVGGVLEAECAALMRDFFRERSGGSSGGSSGSETPGTSESATPESSGGSSGGS	0	4
DEAM-A27	active site design	MTDEYFMRQALREARRAYDEGEVPVGAVVVRDGRVIARGRNQVVRLKDPTAHAEMLALTAAAGHLGSPSLTGCTLYVTVEPCAMCAGALVWARVERVVFGVRNPKAGACGSVFDIPGDRRLNHRPEVVGGVLEAECAALMRDFFRERSGGSSGGSSGSETPGTSESATPESSGGSSGGS	0	3
DEAM-A28	active site design	MTDEYFMRQALREARRAYDEGEVPVGAVVVRDGRVIARGRNQVVRLKDPTAHAEMLALTAAAGHLGSPRLTGCTLYVTVEPCAMCAGALVWARVERVVFGVRNPKTGACGSVFDIPGDRRLSHRPEVVGGVLEAECAALMRDFFRERSGGSSGGSSGSETPGTSESATPESSGGSSGGS	21.09090909	5
DEAM-A29	active site design	MTDEYFMRQALREARRAYDEGEVPVGAVVVRDGRVIARGRNQVVRLKDPTAHAEMLALTAAAGHLGSSRLTGCTLYVTVEPCAMCAGALVWARVERVVFGVRNPRTGACGSVFDIPGDRRLNHRPEVVGGVLEAECAALMRDFFRERSGGSSGGSSGSETPGTSESATPESSGGSSGGS	30.71672355	5
DEAM-A30	active site design	MTDEYFMRQALREARRAYDEGEVPVGAVVVRDGRVIARGRNQVERLKDPTAHAEMLALTAAAGHLGSPSLTGCTLYVTVEPCAMCAGALVWARVERVVFGVRNAKRGACGSVFDIPGDRRLNHRPEVVGGVLEAECAALMRDFFRERSGGSSGGSSGSETPGTSESATPESSGGSSGGS	0	4
DEAM-A31	active site design	MTDEYFMRQALREARRAYDEGEVPVGAVVVRDGRVIARGRNQVRRLKDPTAHAEMLALTAAAGHLGSARLTGCTLYVTVEPCAMCAGALVWARVERVVFGVRNPRTGACGSVFDIPGDRRLNHRPEVVGGVLEAECAALMRDFFRERSGGSSGGSSGSETPGTSESATPESSGGSSGGS	39.93610224	5
DEAM-A32	active site design	MTDEYFMRQALREARRAYDEGEVPVGAVVVRDGRVIARGRNQVIRLKDPTAHAEMLALTAAAGHLGSRSLTGCTLYVTVEPCAMCAGALVWARVERVVFGVRNPRAGACGSVFDIPGDRRLNHRPEVVGGVLEAECAALMRDFFRERSGGSSGGSSGSETPGTSESATPESSGGSSGGS	34.48275862	4
DEAM-A33	active site design	MTDEYFMRQALREARRAYDEGEVPVGAVVVRDGRVIARGRNQVKRLKDPTAHAEMLALTAAAGHLGSPSLTGCTLYVTVEPCAMCAGALVWARVERVVFGVRNPKAGACGSVFDIPGDRRLNHRPEVVGGVLEAECAALMRDFFRERSGGSSGGSSGSETPGTSESATPESSGGSSGGS	2.403846154	3
DEAM-A34	active site design	MTDEYFMRQALREARRAYDEGEVPVGAVVVRDGRVIARGRNQVRRLKDPTAHAEMLALTAAAGHLGSARLTGCTLYVTVEPCAMCAGALVWARVERVVFGVRNPRAGACGSVFDIPGDRRLNHRPEVVGGVLEAECAALMRDFFRERSGGSSGGSSGSETPGTSESATPESSGGSSGGS	46.93295292	4
DEAM-A35	active site design	MTDEYFMRQALREARRAYDEGEFPVGAVVVRDGRVIARGRNQVERLKDPTAHAEMLALTAAAGHLGSPSLTGCTLYVTVEPCAMCAGALVWARVERVVFGVRNPRTGACGSVFDIPGDRRLNHRPEVVGGVLEAECAALMRDFFRERSGGSSGGSSGSETPGTSESATPESSGGSSGGS	0	5
DEAM-A36	active site design	MTDEYFMRQALREARRAYDEGEVPVGAVVVRDGRVIARGRNQVNRLKDPTAHAEMLALTAAAGHLGSPSLTGCTLYVTVEPCAMCAGALVWARVERVVFGVRNPKTGACGSVFDIPGDRRLDHRPEVVGGVLEAECAALMRDFFRERSGGSSGGSSGSETPGTSESATPESSGGSSGGS	0	5
DEAM-A37	active site design	MTDEYFMRQALREARRAYDEGEVPVGAVVVRDGRVIARGRNQVRRLKDPTAHAEMLALTAAAGHLGSPSLTGCTLYVTVEPCAMCAGALVWARVERVVFGVRNPRTGACGSVFDIPGDRRLNHRPEVVGGVLEAECAALMRDFFRERSGGSSGGSSGSETPGTSESATPESSGGSSGGS	27.5261324	5
DEAM-A38	active site design	MTDEYFMRQALREARRAYDEGEVPVGAVVVRDGRVIARGRNQVRRLKDPTAHAEMLALTAAAGHLGSPQLTGCTLYVTVEPCAMCAGALVWARVERVVFGVRNPKTGACGSVFDIPGDRRLNHRPEVVGGVLEAECAALMRDFFRERSGGSSGGSSGSETPGTSESATPESSGGSSGGS	3.791469194	4
DEAM-A39	active site design	MTDEYFMRQALREARRAYDEGEVPVGAVVVRDGRVIARGRNQVIRLKDPTAHAEMLALTAAAGHLGSPSLTGCTLYVTVEPCAMCAGALVWARVERVVFGVRNPRTGACGSVFDIPGDRRLNHRPEVVGGVLEAECAALMRDFFRERSGGSSGGSSGSETPGTSESATPESSGGSSGGS	5.238095238	5
DEAM-A40	active site design	MTDEYFMRQALREARRAYDEGEVPVGAVVVRDGRVIARGRNQVVRLKDPTAHAEMLALTAAAGHLGSPSLTGCTLYVTVEPCAMCAGALVWARVERVVFGVRNPRTGACGSVFDIPGDRRLNHRPEVVGGVLEAECAALMRDFFRERSGGSSGGSSGSETPGTSESATPESSGGSSGGS	2.985074627	5
DEAM-P01	periphery design	MTDEHFMRQALEEARKARDEGEVPVGAVVVRNGRVIARGRNRVERLKDPTAHAEMLAITAAAGHLGSKYLEGCTLYVTVEPCVMCAGACVWARVDRVVFGVPNPKAGAAGSVFDVPGDERLNHRPEVVGGVLEDECRQLLTDFFRERSGGSSGGSSGSETPGTSESATPESSGGSSGGS	0	20
DEAM-P02	periphery design	MTDEHFMRQALAEARKAYDLGEVPVGAVVVRDGEVIARGRNRVERLKDPTAHAEMLAITAAAGHLGSKYLTGCTLYVTVEPCVMCAGALVWARVDRVVYGVPNPKAGAAGSVFDVPGDPRLNHRPEVTGGVLEAECAQLMRDFFRERSGGSSGGSSGSETPGTSESATPESSGGSSGGS	0	16
DEAM-P03	periphery design	MTDEYFMKQALAEARKAYDAGEVPVGAVVVRDGEVIARGHNRVERLKDPTAHAEMLAITAAAGHLGSKYLEGCTLYVTLEPCVMCAGALVWARVDRVVFGVPNPKAGACGSVFDIPGDPRLNHRPEVTGGVLEAECAALIRDFFRERSGGSSGGSSGSETPGTSESATPESSGGSSGGS	5.418719212	16
DEAM-P04	periphery design	MTDEHFMRQALAEARKAKDEGEVPVGAVVVRDGKIIARGHNQRERLKDPTAHAEMLAITAAAGHLGSKYLRGCTLYVTVEPCVMCAGACIWARVDRVVFGVRNPKAGAAGSVFDVPGDPRLNHHPEVVGGVLEDECAALLRDFFRERSGGSSGGSSGSETPGTSESATPESSGGSSGGS	0	20
DEAM-P05	periphery design	MTDEHFMKQALEQAREAYDRGEVPVGAVVVRDGEVIARGRNQVERLKDPTAHAEMIAITAAAGHLGSKYLEGCTLYVTLEPCVMCAGACVWARVDRVVYGVRNPKAGAAGSVFNIPGDARLNHHPEVVGGVLEAECAQLMRDFFRERSGGSSGGSSGSETPGTSESATPESSGGSSGGS	0	20
DEAM-P06	periphery design	MTDEHFMRQALAEARKAYDEGEVPVGAVVVRDGEIVATGRNQVERLKDPTAHAEMLAITAAAGHLGSKYLRGCTLYVTVEPCVMCAGACVWARVDRVVFGVRNPKAGACGSVFDIPGDPRLNHHPEVTGGVLEDECRQLLRDFFRERSGGSSGGSSGSETPGTSESATPESSGGSSGGS	0	19
DEAM-P07	periphery design	MTDEDFMKQALEEARKAYDEGEVPVGAVVVRDGRIIARGRNQVERLKDPTAHAEMIAITAAAGHLGSKYLLGCTLYVTVEPCVMCAGACVWARVDRVVFGVPNPKAGAAGSVFDIPGDPRLNHHPEVVGGILEDECAALLRDFFRERSGGSSGGSSGSETPGTSESATPESSGGSSGGS	0	18
DEAM-P08	periphery design	MSDEHYMRQALDEARRAYDEGEVPVGAVVVRDGEVIARGRNQVERLKDPTAHAEMLAITAAAGHLGSKYLLGCTLYVTVEPCVMCAGACVWARVDRVVFGVPNPKAGAAGSVFDIPGDPRLNHRPEVVGGVLEAECAQLMRDFFRERSGGSSGGSSGSETPGTSESATPESSGGSSGGS	0	14
DEAM-P09	periphery design	MSDEHFMRQALAEARKARDEGEVPVGAVVVRDGRVIATGRNQVEQLKDPTAHAEMLAITAAAGHLGSKYLLGCTLYVTVEPCVMCAGACVWARVERVVFGVRNPKAGACGSVFDVPGDPRLNHHPEVVGGVLEAECAQLMRDFFRERSGGSSGGSSGSETPGTSESATPESSGGSSGGS	0	15
DEAM-P10	periphery design	MTDEHFMRQALDEARKARDEGEVPVGAVVVRDGQVIARGRNRVEVLKDPTAHAEMLAITAAAGHLGSKYLDGCTLYVTVEPCVMCAGACVWARVDRVVFGVENPKAGAAGSVFNVPGDPRLNHRPEVVGGVLEAECAQLMTDFFRERSGGSSGGSSGSETPGTSESATPESSGGSSGGS	0	19
DEAM-P11	periphery design	MTDEHFMKQALEQARRARDEGEVPVGAVVVRDGRVIATGRNQVERLKDPTAHAEMLAITAAAGHLGSKYLRGCTLYVTVEPCVMCAGACVWARVDRVVYGVPNPKAGAAGSVFDVPGDPRLNHHPEVTGGVLEAECAQLLRDFFRERSGGSSGGSSGSETPGTSESATPESSGGSSGGS	0	20
DEAM-P12	periphery design	MTDEHFMKQALREAQKARDEGEVPVGAVVVRDGEIIATGRNQVERLKDPTAHAEMLAITAAAGHLGSKYLEGCTLYVTLEPCVMCAGACVWARVDRVVFGVPNPKAGATGSVFNIPGDERLNHHPEVVGGVLEEECAALMKDFFRERSGGSSGGSSGSETPGTSESATPESSGGSSGGS	0	21
DEAM-P13	periphery design	MTDEHFMKQALAEARKAKDEGEVPVGAVVVRDGEVIARGRNAVERLKDPTAHAEMIAITAAAGKLGSKYLTGCTLYVTVEPCVMCAGACVWARVDRVVFGVRNPKAGACGSVFDVPGDPRLNHHPEVVGGVLEAECAQLMTDFFRERSGGSSGGSSGSETPGTSESATPESSGGSSGGS	0	18
DEAM-P14	periphery design	MTDEHFMRQALEEARKAYDQGEVPVGAVVVRDGEVIARGRNQVERLKDPTAHAEMLAITAAAGTLGSKYLEGCTLYVTLEPCVMCAGACIWARVERVVFGVRNPKAGACGSVFDIPGDPRLNHRPEVVGGVLEAECAALMRDFFRERSGGSSGGSSGSETPGTSESATPESSGGSSGGS	2.030456853	13
DEAM-P15	periphery design	MTDEHFMKQALAEARKAEDAGEVPVGAVVVRDGEIIATGYNQVERLKDPTAHAEMLAITAAAGHLGSKYLSGCTLYVTLEPCVMCAGACIWARVDRVVFGVPNPKAGAAGSVFNVPGDERLNHHPEVVGGVLEAECAQLMRDFFRERSGGSSGGSSGSETPGTSESATPESSGGSSGGS	0	24
DEAM-P16	periphery design	MTDEYFMKQALEEARKAYDEGEVPVGAVVVRDGEVIATGRNQVEKLKDPTAHAEMIAITAAAGHLGSKYLEGCTLYVTVEPCVMCAGACVWARVERVVFGVRNPKAGAAGSVFNVPGDARLNHHPEVVGGVLEAECAQLLRDFFRERSGGSSGGSSGSETPGTSESATPESSGGSSGGS	0	18
DEAM-P17	periphery design	MSDEHFMRQALREARKAEDLGEVPVGAVVVRDGRVIATGRNRVERLKDPTAHAEMLAITAAAGHLGSKYLTGCTLYVTLEPCVMCAGACVWARVDRVVYGVRNPKAGATGSVFDVPGDPRLNHHPEVVGGVLEAECAALLTDFFRERSGGSSGGSSGSETPGTSESATPESSGGSSGGS	0	19
DEAM-P18	periphery design	MTDEHFMRQALEEARRAYSEGEVPVGAVVVRDGQVIARGHNQVERLKDPTAHAEMLAITAAAGHLGSKYLQGCTLYVTVEPCVMCAGACVWAQVDRVVFGVRNPKAGACGSVFDVPGDPRLNHHPEVVGGVLEAECAALMTDFFRERSGGSSGGSSGSETPGTSESATPESSGGSSGGS	0	15
DEAM-P19	periphery design	MTDEHFMRQALAEARRARDEGEVPVGAVVVKDGEVIARGRNQIERLKDPTAHAEMLAITAAAGHLGSKYLMGCTLYVTIEPCVMCAGACVWARVDRVVFGVRNPKAGAAGSVFDVPGDPRLNHHPEVVGGVLEAECAQLLRDFFRERSGGSSGGSSGSETPGTSESATPESSGGSSGGS	0	18
DEAM-P20	periphery design	MTDEHFMREALREAQKAYDRGEVPVGAVVVRDGEIIARGRNQVEKLKDPTAHAEMLAITAAAGHLGSKYLRGCTLYVTLEPCVMCAGALVWARVERVVFGVDNPKAGAAGSVFNVPGDPRLNHRPEVVGGVLEAECAALLRDFFRERSGGSSGGSSGSETPGTSESATPESSGGSSGGS	1.485148515	18
DEAM-P21	periphery design	MSDEHFMKQALDEARKAYDRGEVPVGAVVVRDGEIIARGRNQVEILKDPTAHAEMLAITAAAGHLGSKYLEGCTLYVTVEPCVMCAGACVWARVDRVVYGVDNPKAGAAGSVFNIPGDPRLNHHPEVVGGVLEGECAQLMRDFFRERSGGSSGGSSGSETPGTSESATPESSGGSSGGS	0	22
DEAM-P22	periphery design	MSDEHFMKQALDEARKARDEGEVPVGAVVVRDGEVIARGRNAIEQLKDPTAHAEMLAITAAAGHLGSKYLTGCTLYVTVEPCVMCAGACVWARVDRVVFGVPNPKAGAAGSVFDVPGDERLNHHPEVTGGVLEEECAQLMRDFFRERSGGSSGGSSGSETPGTSESATPESSGGSSGGS	0	22
DEAM-P23	periphery design	MTDEHFMRQALREARRARDEGEVPVGAVVVRDGEIVARGRNQVELLKDPTAHAEMLAITAAAGHLGSKYLLGCTLYVTVEPCVMCAGACVWARVERVVFGVRNPKAGAAGSVFDIPGDPRLNHHPEVVGGVLEDECAQLMRDFFRERSGGSSGGSSGSETPGTSESATPESSGGSSGGS	0	15
DEAM-P24	periphery design	MSDEHFMQQALAEARKAYDLGEVPVGAVVVRDGRIIARGHNQVEKLKDPTAHAEMLAITAAAGHLGSKYLEGCTLYVTLEPCIMCAGACVWARVERVVYGVRNPKAGACGSVFDIPGDPRLNHHPEVTGGVLEAECARLMRDFFRERSGGSSGGSSGSETPGTSESATPESSGGSSGGS	7.894736842	19
DEAM-P25	periphery design	MSDEHFMKQALDEARKAKDRGEVPVGAVVVRDGEIIATGRNRVEELKDPTAHAEMLAITAAAGHLGSKYLTGCTLYVTLEPCVMCAGACIWARVDRVVFGVRNPKAGACGSVFNVPGDPRLNHHPEVTGGILEDECAKLLRDFFRERSGGSSGGSSGSETPGTSESATPESSGGSSGGS	35.35353535	27
DEAM-P26	periphery design	MTDEHFMKQALREARRAQDEGEVPVGAVVVRDGEVIARGRNQREVLKDPTAHAEMLAITAAAGHLGSKYLRGCTLYVTLEPCVMCAGACVWARVDRVVFGVRNPKAGAAGSVFNVPGDPRLNHHPEVVGGVLEEECAQLLRDFFRERSGGSSGGSSGSETPGTSESATPESSGGSSGGS	0	20
DEAM-P27	periphery design	MTDEFFMRQALEEARKAYEEGEVPVGAVVVRDGEVIATGRNQRELLKDPTAHAEMIALTAAAGHLGSKYLEGCTLYVTLEPCVMCAGACVWARVERVVFGVRNPKAGAAGSVFNIPGDSRLNHHPEVVGGVLEDECAALLRDFFRERSGGSSGGSSGSETPGTSESATPESSGGSSGGS	0	19
DEAM-P28	periphery design	MTDEFFMRQALEEARRAYDEGEVPVGAVVVRDGRVIATGRNAVERLKDPTAHAEMLALTAAAGHLGSKYLRGCTLYVTLEPCVMCAGACVWAQVDRVVYGVPNPKAGAAGSVFDIPGDPRLNHRPEVVGGILEAECAQLLRDFFRERSGGSSGGSSGSETPGTSESATPESSGGSSGGS	0	17
DEAM-P29	periphery design	MSDEHFMRQALEEARKAYDEGEVPVGAVVVRDGEVIARGRNQVEILKDPTAHAEMLALTAAAGHLGSKYLRGCTLYVTLEPCVMCAGACIWARVDRVVFGVRNPKAGAAGSVFDVPGDPRLNHRPEVVGGVLRDECAQLMRDFFRERSGGSSGGSSGSETPGTSESATPESSGGSSGGS	21.54471545	18
DEAM-P30	periphery design	MSDEHFMRQALEEARKAYDRGEVPVGAVVVRDGEVIARGRNRVERLKDPTAHAEMLAITAAAGQLGSKYLEGCTLYVTVEPCVMCAGACVWARVDRVVYGVPNPKAGAAGSVFDIPGDPRLNHHPEVTGGVLEAECRQLMVDFFRERSGGSSGGSSGSETPGTSESATPESSGGSSGGS	0	22
DEAM-P31	periphery design	MSDEHFMRQALEEARLAYDEGEVPVGAVVVRDGEVIATGRNQVELLKDPTAHAEMLAITAAAGKLGSKYLTGCTLYVTLEPCVMCAGACVWARVERVVYGVGNPKAGAAGSVFNIPGDERLNHHPEVVGGVLEAECAQLMRDFFRERSGGSSGGSSGSETPGTSESATPESSGGSSGGS	0	19
DEAM-P32	periphery design	MSDEFFMKQALEEARLAYDEGEVPVGAVVVRDGEVIARGRNQIEELKDPTAHAEMLAITAAAGHLGSKYLLGCTLYVTLEPCVMCAGACVWARVDRVVYGVRNPKAGAAGSVFDIPGDPRLNHHPEVVGGVLQAECAALMRDFFRERSGGSSGGSSGSETPGTSESATPESSGGSSGGS	56.48854962	19
DEAM-P33	periphery design	MTDEHFMKQALEEARKAKDRGEVPVGAVVVRDGEVIATGRNQVEKLKDPTAHAEMLAITAAAGHLGSKYLQGCTLYVTVEPCVMCAGACVWARVDRVVFGVSNPKAGAAGSVFDIPGDPRLNHHPEVVGGVLEAECAQLMRDFFRERSGGSSGGSSGSETPGTSESATPESSGGSSGGS	0	19
DEAM-P34	periphery design	MTDEHFMKQALEEARKARDKGEVPVGAVVVRDGRVIARGRNQIEELKDPTAHAEMLAITAAAGHLGSKYLTGCTLYVTVEPCVMCAGACVWAKVDRVVFGVRNPKAGAAGSVFNIPGDPRLNHRPEVVGGVLEEECAALLTDFFRERSGGSSGGSSGSETPGTSESATPESSGGSSGGS	0	19
DEAM-P35	periphery design	MTDEHFMQQALEEARKAYDEGEVPVGAVVVRDGRVIARGHNRVERLKDPTAHAEMLAITAAAGHLGSKYLKGCTLYVTIEPCIMCAGACVWARVERVVFGVPNPKAGAAGSVFDIPGDPRLNHHPEVVGGVLEAECAQLMRDFFRERSGGSSGGSSGSETPGTSESATPESSGGSSGGS	0	16
DEAM-P36	periphery design	MTDEHFMRQALEEARKAYDEGEVPVGAVVVRDGRIIATGHNRIEKLKDPTAHAEMLAITAAAGKLGSKYLRGCTLYVTIEPCVMCAGACVWAQVDRVVYGVDNPKAGAAGSVFDIPGDPRLNHHPEVVGGVLEAECAQLMRDFFRERSGGSSGGSSGSETPGTSESATPESSGGSSGGS	0	23
DEAM-P37	periphery design	MSDEDFMKQALREARKARDEGEVPVGAVVVRDGEVIARGRNRVETLKDPTAHAEMLAITAAAGRLGSKYLLGCTLYVTVEPCVMCAGACVWARVDRVVFGVPNPKAGAAGSVFNIPGDPRLNHHPEVVGGVLEAECAALLTDFFRERSGGSSGGSSGSETPGTSESATPESSGGSSGGS	0	21
DEAM-P38	periphery design	MTDEHFMRQALSEARRAKDRGEVPVGAVVVRDGEIIATGRNQVEILKDPTAHAEMLAITAAAGHLGSKYLEGCTLYVTIEPCVMCAGACVWARVDRVVFGVRNPKAGAAGSVFDIPGDPRLNHHPEVIGGVLEEECAALLRDFFRERSGGSSGGSSGSETPGTSESATPESSGGSSGGS	0	20
DEAM-P39	periphery design	MTDEHFMRQALREARKAHDEGEVPVGAVVVRNGEIIATGRNRIEKLKDPTAHAEMLAITAAAGHLGSKYLTGCTLYVTVEPCVMCAGACVWARVDRVVFGVPNPKAGAAGSVFDVPGDPRLNHHPEVTGGVLEEECAALMRDFFRERSGGSSGGSSGSETPGTSESATPESSGGSSGGS	0	21
DEAM-P40	periphery design	MTDEHFMKQALREARRARDEGEVPVGAVVVRDGEVIATGRNAVERLKDPTAHAEMLAITAAAGHLGSKYLTGCTLYVTVEPCVMCAGACVWARVDRVVFGVRNPKAGATGSVFDIPGDPRLNHHPEVVGGVLEAECAQLMRDFFRERSGGSSGGSSGSETPGTSESATPESSGGSSGGS	0	14
ABE7.10_F148A	control		60.47848169
ABE8.20	control		64.48098154
ecTadA_A106V_D108N	control		30.38993449
