## Supplementary material for "Adapting protein language models for structure-conditioned design": S8.csv

id	strategy	heavy_sequence	light_sequence	heavy_hamming_dist	light_hamming_dist	hamming_dist	heavy_mutations	light_mutations	express_outcome	PD1_Ka	PD1_Kd	PD1_KD
NIVO_PARENT	Nivolumab	QVQLVESGGGVVQPGRSLRLDCKASGITFSNSGMHWVRQAPGKGLEWVAVIWYDGSKRYYADSVKGRFTISRDNSKNTLFLQMNSLRAEDTAVYYCATNDDYWGQGTLVTVS	EIVLTQSPATLSLSPGERATLSCRASQSVSSYLAWYQQKPGQAPRLLIYDASNRATGIPARFSGSGSGTDFTLTISSLEPEDFAVYYCQQSSNWPRTFGQGTKVEIK	0	0	0			Expressed	394000	0.00261	6.63E-09
NIVO_CDR_07	CDR Loops	QVQLVESGGGVVQPGRSLRLDCKASGITFSNSGMHWVRQAPGKGLEWVAVISYDGSKRYYADSVKGRFTISRDNSKNTLFLQMNSLRAEDTAVYYCATNDDYWGQGTLVTVS	EIVLTQSPATLSLSPGERATLSCRASQSVSSYLAWYQQKPGQAPRLLIYDASNRATGIPARFSGSGSGTDFTLTISSLEPEDFAVYYCQQSSNWPRTFGQGTKVEIK	1	0	1	W52S		Expressed
NIVO_CDR_13	CDR Loops	QVQLVESGGGVVQPGRSLRLDCKASGITFSNSGMHWVRQAPGKGLEWVAVIWYDGSKRYYADSVKGRFTISRDNSKNTLFLQMNSLRAEDTAVYYCATTDDYWGQGTLVTVS	EIVLTQSPATLSLSPGERATLSCRASQSVSSYLAWYQQKPGQAPRLLIYDASNRATGIPARFSGSGSGTDFTLTISSLEPEDFAVYYCQQSSNWPRTFGQGTKVEIK	1	0	1	N99T		Expressed
NIVO_CDR_08	CDR Loops	QVQLVESGGGVVQPGRSLRLDCKASGITFSNSGMHWVRQAPGKGLEWVAVIWYDGSKRYYADSVKGRFTISRDNSKNTLFLQMNSLRAEDTAVYYCATEDDYWGQGTLVTVS	EIVLTQSPATLSLSPGERATLSCRASQSVSSYLAWYQQKPGQAPRLLIYDASNRATGIPARFSGSGSGTDFTLTISSLEPEDFAVYYCQQSSNWPRTFGQGTKVEIK	1	0	1	N99E		Expressed	270000	0.0166	6.15E-08
NIVO_CDR_01	CDR Loops	QVQLVESGGGVVQPGRSLRLDCKASGITFSNSGMHWVRQAPGKGLEWVAVIWYDGSKRYYADSVKGRFTISRDNSKNTLFLQMNSLRAEDTAVYYCATSDDYWGQGTLVTVS	EIVLTQSPATLSLSPGERATLSCRASQSVSSYLAWYQQKPGQAPRLLIYDASNRATGIPARFSGSGSGTDFTLTISSLEPEDFAVYYCQQSSNWPRTFGQGTKVEIK	1	0	1	N99S		Expressed
NIVO_CDR_14	CDR Loops	QVQLVESGGGVVQPGRSLRLDCKASGITFSNSGMHWVRQAPGKGLEWVAVIWYDGSKRYYADSVKGRFTISRDNSKNTLFLQMNSLRAEDTAVYYCATHDDYWGQGTLVTVS	EIVLTQSPATLSLSPGERATLSCRASQSVSSYLAWYQQKPGQAPRLLIYDASNRATGIPARFSGSGSGTDFTLTISSLEPEDFAVYYCQQSSNWPRTFGQGTKVEIK	1	0	1	N99H		Expressed
NIVO_CDR_04	CDR Loops	QVQLVESGGGVVQPGRSLRLDCKASGITFSNSGMHWVRQAPGKGLEWVAVIWYDGSKRYYADSVKGRFTISRDNSKNTLFLQMNSLRAEDTAVYYCATNDDYWGQGTLVTVS	EIVLTQSPATLSLSPGERATLSCRASQSVSSYLAWYQQKPGQAPRLLIYDASNRATGIPARFSGSGSGTDFTLTISSLEPEDFAVYYCQQRSNWPRTFGQGTKVEIK	0	1	1		S91R	Expressed
NIVO_CDR_00	CDR Loops	QVQLVESGGGVVQPGRSLRLDCKASGITFSNYGMHWVRQAPGKGLEWVAVIWYDGSKRYYADSVKGRFTISRDNSKNTLFLQMNSLRAEDTAVYYCATNDDYWGQGTLVTVS	EIVLTQSPATLSLSPGERATLSCRASQSVSSYLAWYQQKPGQAPRLLIYDASNRATGIPARFSGSGSGTDFTLTISSLEPEDFAVYYCQQSSNWPRTFGQGTKVEIK	1	0	1	S32Y		Expressed	292000	0.00602	2.06E-08
NIVO_CDR_06	CDR Loops	QVQLVESGGGVVQPGRSLRLDCKASGITFSNFGMHWVRQAPGKGLEWVAVIWYDGSKRYYADSVKGRFTISRDNSKNTLFLQMNSLRAEDTAVYYCATNDDYWGQGTLVTVS	EIVLTQSPATLSLSPGERATLSCRASQSVSSYLAWYQQKPGQAPRLLIYDASNRATGIPARFSGSGSGTDFTLTISSLEPEDFAVYYCQQSSNWPRTFGQGTKVEIK	1	0	1	S32F		Expressed
NIVO_CDR_03	CDR Loops	QVQLVESGGGVVQPGRSLRLDCKASGITFSNSGMHWVRQAPGKGLEWVAVIWYDGSKRYYADSVKGRFTISRDNSKNTLFLQMNSLRAEDTAVYYCATDDDYWGQGTLVTVS	EIVLTQSPATLSLSPGERATLSCRASQSVSSYLAWYQQKPGQAPRLLIYDASNRATGIPARFSGSGSGTDFTLTISSLEPEDFAVYYCQQSSNWPRTFGQGTKVEIK	1	0	1	N99D		Expressed
NIVO_CDR_05	CDR Loops	QVQLVESGGGVVQPGRSLRLDCKASGITFSNHGMHWVRQAPGKGLEWVAVIWYDGSKRYYADSVKGRFTISRDNSKNTLFLQMNSLRAEDTAVYYCATNDDYWGQGTLVTVS	EIVLTQSPATLSLSPGERATLSCRASQSVSSYLAWYQQKPGQAPRLLIYDASNRATGIPARFSGSGSGTDFTLTISSLEPEDFAVYYCQQSSNWPRTFGQGTKVEIK	1	0	1	S32H		Expressed
NIVO_CDR_11	CDR Loops	QVQLVESGGGVVQPGRSLRLDCKASGITFSNKGMHWVRQAPGKGLEWVAVIWYDGSKRYYADSVKGRFTISRDNSKNTLFLQMNSLRAEDTAVYYCATNDDYWGQGTLVTVS	EIVLTQSPATLSLSPGERATLSCRASQSVSSYLAWYQQKPGQAPRLLIYDASNRATGIPARFSGSGSGTDFTLTISSLEPEDFAVYYCQQSSNWPRTFGQGTKVEIK	1	0	1	S32K		Expressed	214000	0.0024	1.12E-08
NIVO_CDR_10	CDR Loops	QVQLVESGGGVVQPGRSLRLDCKASGITFSNRGMHWVRQAPGKGLEWVAVIWYDGSKRYYADSVKGRFTISRDNSKNTLFLQMNSLRAEDTAVYYCATNDDYWGQGTLVTVS	EIVLTQSPATLSLSPGERATLSCRASQSVSSYLAWYQQKPGQAPRLLIYDASNRATGIPARFSGSGSGTDFTLTISSLEPEDFAVYYCQQSSNWPRTFGQGTKVEIK	1	0	1	S32R		Expressed
NIVO_CDR_12	CDR Loops	QVQLVESGGGVVQPGRSLRLDCKASGITFSNNGMHWVRQAPGKGLEWVAVIWYDGSKRYYADSVKGRFTISRDNSKNTLFLQMNSLRAEDTAVYYCATNDDYWGQGTLVTVS	EIVLTQSPATLSLSPGERATLSCRASQSVSSYLAWYQQKPGQAPRLLIYDASNRATGIPARFSGSGSGTDFTLTISSLEPEDFAVYYCQQSSNWPRTFGQGTKVEIK	1	0	1	S32N		Expressed	170000	0.00297	1.75E-08
NIVO_CDR_09	CDR Loops	QVQLVESGGGVVQPGRSLRLDCKASGITFSNLGMHWVRQAPGKGLEWVAVIWYDGSKRYYADSVKGRFTISRDNSKNTLFLQMNSLRAEDTAVYYCATNDDYWGQGTLVTVS	EIVLTQSPATLSLSPGERATLSCRASQSVSSYLAWYQQKPGQAPRLLIYDASNRATGIPARFSGSGSGTDFTLTISSLEPEDFAVYYCQQSSNWPRTFGQGTKVEIK	1	0	1	S32L		Expressed
NIVO_CDR_02	CDR Loops	QVQLVESGGGVVQPGRSLRLDCKASGITFSNSGMHWVRQAPGKGLEWVAVIWYDGSKRYYADSVKGRFTISRDNSKNTLFLQMNSLRAEDTAVYYCATNDDYWGQGTLVTVS	EIVLTQSPATLSLSPGERATLSCRASQSVSSYLAWYQQKPGQAPRLLIYDASNRATGIPARFSGSGSGTDFTLTISSLEPEDFAVYYCQQSSSWPRTFGQGTKVEIK	0	1	1		N93S	Expressed	386000	0.00183	4.73E-09
NIVO_CDR_36	CDR Loops	QVQLVESGGGVVQPGRSLRLDCKASGITFSNSGMHWVRQAPGKGLEWVAVISYDGSKRYYADSVKGRFTISRDNSKNTLFLQMNSLRAEDTAVYYCATDDDYWGQGTLVTVS	EIVLTQSPATLSLSPGERATLSCRASQSVSSYLAWYQQKPGQAPRLLIYDASNRATGIPARFSGSGSGTDFTLTISSLEPEDFAVYYCQQSSNWPRTFGQGTKVEIK	2	0	2	W52S:N99D		Expressed
NIVO_CDR_41	CDR Loops	QVQLVESGGGVVQPGRSLRLDCKASGITFSNRGMHWVRQAPGKGLEWVAVIWYDGSKRYYADSVKGRFTISRDNSKNTLFLQMNSLRAEDTAVYYCATSDDYWGQGTLVTVS	EIVLTQSPATLSLSPGERATLSCRASQSVSSYLAWYQQKPGQAPRLLIYDASNRATGIPARFSGSGSGTDFTLTISSLEPEDFAVYYCQQSSNWPRTFGQGTKVEIK	2	0	2	S32R:N99S		Expressed
NIVO_CDR_44	CDR Loops	QVQLVESGGGVVQPGRSLRLDCKASGITFSNLGMHWVRQAPGKGLEWVAVIWYDGSKRYYADSVKGRFTISRDNSKNTLFLQMNSLRAEDTAVYYCATNDDYWGQGTLVTVS	EIVLTQSPATLSLSPGERATLSCRASQSVSSYLAWYQQKPGQAPRLLIYDASNRATGIPARFSGSGSGTDFTLTISSLEPEDFAVYYCQQSSSWPRTFGQGTKVEIK	1	1	2	S32L	N93S	Expressed	221000	0.00493	2.23E-08
NIVO_CDR_43	CDR Loops	QVQLVESGGGVVQPGRSLRLDCKASGITFSNLGMHWVRQAPGKGLEWVAVIWYDGSKRYYADSVKGRFTISRDNSKNTLFLQMNSLRAEDTAVYYCATSDDYWGQGTLVTVS	EIVLTQSPATLSLSPGERATLSCRASQSVSSYLAWYQQKPGQAPRLLIYDASNRATGIPARFSGSGSGTDFTLTISSLEPEDFAVYYCQQSSNWPRTFGQGTKVEIK	2	0	2	S32L:N99S		Expressed
NIVO_CDR_53	CDR Loops	QVQLVESGGGVVQPGRSLRLDCKASGITFSNNGMHWVRQAPGKGLEWVAVIWYDGSKRYYADSVKGRFTISRDNSKNTLFLQMNSLRAEDTAVYYCATDDDYWGQGTLVTVS	EIVLTQSPATLSLSPGERATLSCRASQSVSSYLAWYQQKPGQAPRLLIYDASNRATGIPARFSGSGSGTDFTLTISSLEPEDFAVYYCQQSSNWPRTFGQGTKVEIK	2	0	2	S32N:N99D		Expressed
NIVO_CDR_29	CDR Loops	QVQLVESGGGVVQPGRSLRLDCKASGITFSNHGMHWVRQAPGKGLEWVAVIWYDGSKRYYADSVKGRFTISRDNSKNTLFLQMNSLRAEDTAVYYCATSDDYWGQGTLVTVS	EIVLTQSPATLSLSPGERATLSCRASQSVSSYLAWYQQKPGQAPRLLIYDASNRATGIPARFSGSGSGTDFTLTISSLEPEDFAVYYCQQSSNWPRTFGQGTKVEIK	2	0	2	S32H:N99S		Expressed
NIVO_CDR_18	CDR Loops	QVQLVESGGGVVQPGRSLRLDCKASGITFSNYGMHWVRQAPGKGLEWVAVIWYDGSKRYYADSVKGRFTISRDNSKNTLFLQMNSLRAEDTAVYYCATNDDYWGQGTLVTVS	EIVLTQSPATLSLSPGERATLSCRASQSVSSYLAWYQQKPGQAPRLLIYDASNRATGIPARFSGSGSGTDFTLTISSLEPEDFAVYYCQQRSNWPRTFGQGTKVEIK	1	1	2	S32Y	S91R	Expressed
NIVO_CDR_20	CDR Loops	QVQLVESGGGVVQPGRSLRLDCKASGITFSNYGMHWVRQAPGKGLEWVAVISYDGSKRYYADSVKGRFTISRDNSKNTLFLQMNSLRAEDTAVYYCATNDDYWGQGTLVTVS	EIVLTQSPATLSLSPGERATLSCRASQSVSSYLAWYQQKPGQAPRLLIYDASNRATGIPARFSGSGSGTDFTLTISSLEPEDFAVYYCQQSSNWPRTFGQGTKVEIK	2	0	2	S32Y:W52S		Expressed
NIVO_CDR_50	CDR Loops	QVQLVESGGGVVQPGRSLRLDCKASGITFSNKGMHWVRQAPGKGLEWVAVIWYDGSKRYYADSVKGRFTISRDNSKNTLFLQMNSLRAEDTAVYYCATNDDYWGQGTLVTVS	EIVLTQSPATLSLSPGERATLSCRASQSVSSYLAWYQQKPGQAPRLLIYDASNRATGIPARFSGSGSGTDFTLTISSLEPEDFAVYYCQQSSSWPRTFGQGTKVEIK	1	1	2	S32K	N93S	Expressed	284000	0.00224	7.86E-09
NIVO_CDR_48	CDR Loops	QVQLVESGGGVVQPGRSLRLDCKASGITFSNKGMHWVRQAPGKGLEWVAVIWYDGSKRYYADSVKGRFTISRDNSKNTLFLQMNSLRAEDTAVYYCATSDDYWGQGTLVTVS	EIVLTQSPATLSLSPGERATLSCRASQSVSSYLAWYQQKPGQAPRLLIYDASNRATGIPARFSGSGSGTDFTLTISSLEPEDFAVYYCQQSSNWPRTFGQGTKVEIK	2	0	2	S32K:N99S		Expressed
NIVO_CDR_54	CDR Loops	QVQLVESGGGVVQPGRSLRLDCKASGITFSNLGMHWVRQAPGKGLEWVAVIWYDGSKRYYADSVKGRFTISRDNSKNTLFLQMNSLRAEDTAVYYCATNDDYWGQGTLVTVS	EIVLTQSPATLSLSPGERATLSCRASQSVSSYLAWYQQKPGQAPRLLIYDASNRATGIPARFSGSGSGTDFTLTISSLEPEDFAVYYCQQRSNWPRTFGQGTKVEIK	1	1	2	S32L	S91R	Expressed
NIVO_CDR_33	CDR Loops	QVQLVESGGGVVQPGRSLRLDCKASGITFSNFGMHWVRQAPGKGLEWVAVIWYDGSKRYYADSVKGRFTISRDNSKNTLFLQMNSLRAEDTAVYYCATSDDYWGQGTLVTVS	EIVLTQSPATLSLSPGERATLSCRASQSVSSYLAWYQQKPGQAPRLLIYDASNRATGIPARFSGSGSGTDFTLTISSLEPEDFAVYYCQQSSNWPRTFGQGTKVEIK	2	0	2	S32F:N99S		Not expressed
NIVO_CDR_47	CDR Loops	QVQLVESGGGVVQPGRSLRLDCKASGITFSNKGMHWVRQAPGKGLEWVAVIWYDGSKRYYADSVKGRFTISRDNSKNTLFLQMNSLRAEDTAVYYCATDDDYWGQGTLVTVS	EIVLTQSPATLSLSPGERATLSCRASQSVSSYLAWYQQKPGQAPRLLIYDASNRATGIPARFSGSGSGTDFTLTISSLEPEDFAVYYCQQSSNWPRTFGQGTKVEIK	2	0	2	S32K:N99D		Expressed
NIVO_CDR_39	CDR Loops	QVQLVESGGGVVQPGRSLRLDCKASGITFSNRGMHWVRQAPGKGLEWVAVIWYDGSKRYYADSVKGRFTISRDNSKNTLFLQMNSLRAEDTAVYYCATDDDYWGQGTLVTVS	EIVLTQSPATLSLSPGERATLSCRASQSVSSYLAWYQQKPGQAPRLLIYDASNRATGIPARFSGSGSGTDFTLTISSLEPEDFAVYYCQQSSNWPRTFGQGTKVEIK	2	0	2	S32R:N99D		Expressed
NIVO_CDR_19	CDR Loops	QVQLVESGGGVVQPGRSLRLDCKASGITFSNYGMHWVRQAPGKGLEWVAVIWYDGSKRYYADSVKGRFTISRDNSKNTLFLQMNSLRAEDTAVYYCATEDDYWGQGTLVTVS	EIVLTQSPATLSLSPGERATLSCRASQSVSSYLAWYQQKPGQAPRLLIYDASNRATGIPARFSGSGSGTDFTLTISSLEPEDFAVYYCQQSSNWPRTFGQGTKVEIK	2	0	2	S32Y:N99E		Expressed
NIVO_CDR_45	CDR Loops	QVQLVESGGGVVQPGRSLRLDCKASGITFSNRGMHWVRQAPGKGLEWVAVIWYDGSKRYYADSVKGRFTISRDNSKNTLFLQMNSLRAEDTAVYYCATNDDYWGQGTLVTVS	EIVLTQSPATLSLSPGERATLSCRASQSVSSYLAWYQQKPGQAPRLLIYDASNRATGIPARFSGSGSGTDFTLTISSLEPEDFAVYYCQQSSSWPRTFGQGTKVEIK	1	1	2	S32R	N93S	Expressed
NIVO_CDR_32	CDR Loops	QVQLVESGGGVVQPGRSLRLDCKASGITFSNFGMHWVRQAPGKGLEWVAVIWYDGSKRYYADSVKGRFTISRDNSKNTLFLQMNSLRAEDTAVYYCATNDDYWGQGTLVTVS	EIVLTQSPATLSLSPGERATLSCRASQSVSSYLAWYQQKPGQAPRLLIYDASNRATGIPARFSGSGSGTDFTLTISSLEPEDFAVYYCQQSSSWPRTFGQGTKVEIK	1	1	2	S32F	N93S	Expressed	149000	0.00618	4.15E-08
NIVO_CDR_34	CDR Loops	QVQLVESGGGVVQPGRSLRLDCKASGITFSNFGMHWVRQAPGKGLEWVAVIWYDGSKRYYADSVKGRFTISRDNSKNTLFLQMNSLRAEDTAVYYCATDDDYWGQGTLVTVS	EIVLTQSPATLSLSPGERATLSCRASQSVSSYLAWYQQKPGQAPRLLIYDASNRATGIPARFSGSGSGTDFTLTISSLEPEDFAVYYCQQSSNWPRTFGQGTKVEIK	2	0	2	S32F:N99D		Expressed
NIVO_CDR_49	CDR Loops	QVQLVESGGGVVQPGRSLRLDCKASGITFSNSGMHWVRQAPGKGLEWVAVISYDGSKRYYADSVKGRFTISRDNSKNTLFLQMNSLRAEDTAVYYCATNDDYWGQGTLVTVS	EIVLTQSPATLSLSPGERATLSCRASQSVSSYLAWYQQKPGQAPRLLIYDASNRATGIPARFSGSGSGTDFTLTISSLEPEDFAVYYCQQRSNWPRTFGQGTKVEIK	1	1	2	W52S	S91R	Expressed
NIVO_CDR_38	CDR Loops	QVQLVESGGGVVQPGRSLRLDCKASGITFSNSGMHWVRQAPGKGLEWVAVISYDGSKRYYADSVKGRFTISRDNSKNTLFLQMNSLRAEDTAVYYCATNDDYWGQGTLVTVS	EIVLTQSPATLSLSPGERATLSCRASQSVSSYLAWYQQKPGQAPRLLIYDASNRATGIPARFSGSGSGTDFTLTISSLEPEDFAVYYCQQSSSWPRTFGQGTKVEIK	1	1	2	W52S	N93S	Expressed
NIVO_CDR_31	CDR Loops	QVQLVESGGGVVQPGRSLRLDCKASGITFSNHGMHWVRQAPGKGLEWVAVIWYDGSKRYYADSVKGRFTISRDNSKNTLFLQMNSLRAEDTAVYYCATNDDYWGQGTLVTVS	EIVLTQSPATLSLSPGERATLSCRASQSVSSYLAWYQQKPGQAPRLLIYDASNRATGIPARFSGSGSGTDFTLTISSLEPEDFAVYYCQQSSSWPRTFGQGTKVEIK	1	1	2	S32H	N93S	Expressed	245000	0.000548	2.24E-09
NIVO_CDR_30	CDR Loops	QVQLVESGGGVVQPGRSLRLDCKASGITFSNHGMHWVRQAPGKGLEWVAVIWYDGSKRYYADSVKGRFTISRDNSKNTLFLQMNSLRAEDTAVYYCATDDDYWGQGTLVTVS	EIVLTQSPATLSLSPGERATLSCRASQSVSSYLAWYQQKPGQAPRLLIYDASNRATGIPARFSGSGSGTDFTLTISSLEPEDFAVYYCQQSSNWPRTFGQGTKVEIK	2	0	2	S32H:N99D		Expressed	195000	0.0273	1.40E-07
NIVO_CDR_51	CDR Loops	QVQLVESGGGVVQPGRSLRLDCKASGITFSNNGMHWVRQAPGKGLEWVAVIWYDGSKRYYADSVKGRFTISRDNSKNTLFLQMNSLRAEDTAVYYCATSDDYWGQGTLVTVS	EIVLTQSPATLSLSPGERATLSCRASQSVSSYLAWYQQKPGQAPRLLIYDASNRATGIPARFSGSGSGTDFTLTISSLEPEDFAVYYCQQSSNWPRTFGQGTKVEIK	2	0	2	S32N:N99S		Expressed
NIVO_CDR_15	CDR Loops	QVQLVESGGGVVQPGRSLRLDCKASGITFSNYGMHWVRQAPGKGLEWVAVIWYDGSKRYYADSVKGRFTISRDNSKNTLFLQMNSLRAEDTAVYYCATSDDYWGQGTLVTVS	EIVLTQSPATLSLSPGERATLSCRASQSVSSYLAWYQQKPGQAPRLLIYDASNRATGIPARFSGSGSGTDFTLTISSLEPEDFAVYYCQQSSNWPRTFGQGTKVEIK	2	0	2	S32Y:N99S		Expressed
NIVO_CDR_37	CDR Loops	QVQLVESGGGVVQPGRSLRLDCKASGITFSNFGMHWVRQAPGKGLEWVAVIWYDGSKRYYADSVKGRFTISRDNSKNTLFLQMNSLRAEDTAVYYCATNDDYWGQGTLVTVS	EIVLTQSPATLSLSPGERATLSCRASQSVSSYLAWYQQKPGQAPRLLIYDASNRATGIPARFSGSGSGTDFTLTISSLEPEDFAVYYCQQRSNWPRTFGQGTKVEIK	1	1	2	S32F	S91R	Expressed
NIVO_CDR_28	CDR Loops	QVQLVESGGGVVQPGRSLRLDCKASGITFSNSGMHWVRQAPGKGLEWVAVIWYDGSKRYYADSVKGRFTISRDNSKNTLFLQMNSLRAEDTAVYYCATDDDYWGQGTLVTVS	EIVLTQSPATLSLSPGERATLSCRASQSVSSYLAWYQQKPGQAPRLLIYDASNRATGIPARFSGSGSGTDFTLTISSLEPEDFAVYYCQQRSNWPRTFGQGTKVEIK	1	1	2	N99D	S91R	Expressed
NIVO_CDR_27	CDR Loops	QVQLVESGGGVVQPGRSLRLDCKASGITFSNSGMHWVRQAPGKGLEWVAVIWYDGSKRYYADSVKGRFTISRDNSKNTLFLQMNSLRAEDTAVYYCATSDDYWGQGTLVTVS	EIVLTQSPATLSLSPGERATLSCRASQSVSSYLAWYQQKPGQAPRLLIYDASNRATGIPARFSGSGSGTDFTLTISSLEPEDFAVYYCQQRSNWPRTFGQGTKVEIK	1	1	2	N99S	S91R	Expressed
NIVO_CDR_16	CDR Loops	QVQLVESGGGVVQPGRSLRLDCKASGITFSNYGMHWVRQAPGKGLEWVAVIWYDGSKRYYADSVKGRFTISRDNSKNTLFLQMNSLRAEDTAVYYCATNDDYWGQGTLVTVS	EIVLTQSPATLSLSPGERATLSCRASQSVSSYLAWYQQKPGQAPRLLIYDASNRATGIPARFSGSGSGTDFTLTISSLEPEDFAVYYCQQSSSWPRTFGQGTKVEIK	1	1	2	S32Y	N93S	Expressed	280000	0.00511	1.83E-08
NIVO_CDR_26	CDR Loops	QVQLVESGGGVVQPGRSLRLDCKASGITFSNYGMHWVRQAPGKGLEWVAVIWYDGSKRYYADSVKGRFTISRDNSKNTLFLQMNSLRAEDTAVYYCATYDDYWGQGTLVTVS	EIVLTQSPATLSLSPGERATLSCRASQSVSSYLAWYQQKPGQAPRLLIYDASNRATGIPARFSGSGSGTDFTLTISSLEPEDFAVYYCQQSSNWPRTFGQGTKVEIK	2	0	2	S32Y:N99Y		Expressed
NIVO_CDR_21	CDR Loops	QVQLVESGGGVVQPGRSLRLDCKASGITFNNYGMHWVRQAPGKGLEWVAVIWYDGSKRYYADSVKGRFTISRDNSKNTLFLQMNSLRAEDTAVYYCATNDDYWGQGTLVTVS	EIVLTQSPATLSLSPGERATLSCRASQSVSSYLAWYQQKPGQAPRLLIYDASNRATGIPARFSGSGSGTDFTLTISSLEPEDFAVYYCQQSSNWPRTFGQGTKVEIK	2	0	2	S30N:S32Y		Expressed	252000	0.00353	1.40E-08
NIVO_CDR_17	CDR Loops	QVQLVESGGGVVQPGRSLRLDCKASGITFSNYGMHWVRQAPGKGLEWVAVIWYDGSKRYYADSVKGRFTISRDNSKNTLFLQMNSLRAEDTAVYYCATDDDYWGQGTLVTVS	EIVLTQSPATLSLSPGERATLSCRASQSVSSYLAWYQQKPGQAPRLLIYDASNRATGIPARFSGSGSGTDFTLTISSLEPEDFAVYYCQQSSNWPRTFGQGTKVEIK	2	0	2	S32Y:N99D		Expressed
NIVO_CDR_35	CDR Loops	QVQLVESGGGVVQPGRSLRLDCKASGITFSNHGMHWVRQAPGKGLEWVAVIWYDGSKRYYADSVKGRFTISRDNSKNTLFLQMNSLRAEDTAVYYCATNDDYWGQGTLVTVS	EIVLTQSPATLSLSPGERATLSCRASQSVSSYLAWYQQKPGQAPRLLIYDASNRATGIPARFSGSGSGTDFTLTISSLEPEDFAVYYCQQRSNWPRTFGQGTKVEIK	1	1	2	S32H	S91R	Expressed
NIVO_CDR_40	CDR Loops	QVQLVESGGGVVQPGRSLRLDCKASGITFSNSGMHWVRQAPGKGLEWVAVISYDGSKRYYADSVKGRFTISRDNSKNTLFLQMNSLRAEDTAVYYCATSDDYWGQGTLVTVS	EIVLTQSPATLSLSPGERATLSCRASQSVSSYLAWYQQKPGQAPRLLIYDASNRATGIPARFSGSGSGTDFTLTISSLEPEDFAVYYCQQSSNWPRTFGQGTKVEIK	2	0	2	W52S:N99S		Expressed
NIVO_CDR_24	CDR Loops	QVQLVESGGGVVQPGRSLRLDCKASGITFSNSGMHWVRQAPGKGLEWVAVIWYDGSKRYYADSVKGRFTISRDNSKNTLFLQMNSLRAEDTAVYYCATDDDYWGQGTLVTVS	EIVLTQSPATLSLSPGERATLSCRASQSVSSYLAWYQQKPGQAPRLLIYDASNRATGIPARFSGSGSGTDFTLTISSLEPEDFAVYYCQQSSSWPRTFGQGTKVEIK	1	1	2	N99D	N93S	Expressed	219000	0.0196	8.97E-08
NIVO_CDR_52	CDR Loops	QVQLVESGGGVVQPGRSLRLDCKASGITFSNSGMHWVRQAPGKGLEWVAVIWYDGSKRYYADSVKGRFTISRDNSKNTLFLQMNSLRAEDTAVYYCATEDDYWGQGTLVTVS	EIVLTQSPATLSLSPGERATLSCRASQSVSSYLAWYQQKPGQAPRLLIYDASNRATGIPARFSGSGSGTDFTLTISSLEPEDFAVYYCQQRSNWPRTFGQGTKVEIK	1	1	2	N99E	S91R	Expressed
NIVO_CDR_22	CDR Loops	QVQLVESGGGVVQPGRSLRLDCKASGITFSNSGMHWVRQAPGKGLEWVAVIWYDGSKRYYADSVKGRFTISRDNSKNTLFLQMNSLRAEDTAVYYCATSDDYWGQGTLVTVS	EIVLTQSPATLSLSPGERATLSCRASQSVSSYLAWYQQKPGQAPRLLIYDASNRATGIPARFSGSGSGTDFTLTISSLEPEDFAVYYCQQSSSWPRTFGQGTKVEIK	1	1	2	N99S	N93S	Expressed
NIVO_CDR_46	CDR Loops	QVQLVESGGGVVQPGRSLRLDCKASGITFSNLGMHWVRQAPGKGLEWVAVIWYDGSKRYYADSVKGRFTISRDNSKNTLFLQMNSLRAEDTAVYYCATDDDYWGQGTLVTVS	EIVLTQSPATLSLSPGERATLSCRASQSVSSYLAWYQQKPGQAPRLLIYDASNRATGIPARFSGSGSGTDFTLTISSLEPEDFAVYYCQQSSNWPRTFGQGTKVEIK	2	0	2	S32L:N99D		Expressed
NIVO_CDR_42	CDR Loops	QVQLVESGGGVVQPGRSLRLDCKASGITFSNSGMHWVRQAPGKGLEWVAVIWYDGSKRYYADSVKGRFTISRDNSKNTLFLQMNSLRAEDTAVYYCATEDDYWGQGTLVTVS	EIVLTQSPATLSLSPGERATLSCRASQSVSSYLAWYQQKPGQAPRLLIYDASNRATGIPARFSGSGSGTDFTLTISSLEPEDFAVYYCQQSSSWPRTFGQGTKVEIK	1	1	2	N99E	N93S	Expressed	219000	0.0171	7.83E-08
NIVO_CDR_25	CDR Loops	QVQLVESGGGVVQPGRSLRLDCKASGITFSNYGMHWVRQAPGKGLEWVAVIWYDGSKRYYADSVKGRFTISRDNSKNTLFLQMNSLRAEDTAVYYCATHDDYWGQGTLVTVS	EIVLTQSPATLSLSPGERATLSCRASQSVSSYLAWYQQKPGQAPRLLIYDASNRATGIPARFSGSGSGTDFTLTISSLEPEDFAVYYCQQSSNWPRTFGQGTKVEIK	2	0	2	S32Y:N99H		Expressed
NIVO_CDR_23	CDR Loops	QVQLVESGGGVVQPGRSLRLDCKASGITFSNYGMHWVRQAPGKGLEWVAVIWYDGSKRYYADSVKGRFTISRDNSKNTLFLQMNSLRAEDTAVYYCATTDDYWGQGTLVTVS	EIVLTQSPATLSLSPGERATLSCRASQSVSSYLAWYQQKPGQAPRLLIYDASNRATGIPARFSGSGSGTDFTLTISSLEPEDFAVYYCQQSSNWPRTFGQGTKVEIK	2	0	2	S32Y:N99T		Expressed
NIVO_OPT_07	Framework	QVQLVESGGGVVQPGRSLRLSCAASGITFSNSGMHWVRQAPGKGLEWVAVIWYDGSKKYYADSVKGRFTISRDNSKNTLYLQMNSLRAEDTAVYYCATNDDYWGQGTLVTVS	EIVLTQSPATLSLSPGERATLSCRASQSVSSYLAWYQQKPGQAPRLLIYDASNRATGIPARFSGSGSGTDFTLTISSLEPEDFAVYYCQQSSSWPRTFGQGTKVEIK	4	1	5	D21S:K23A:R58K:F80Y	N93S	Expressed	295000	0.00225	7.62E-09
NIVO_OPT_01	Framework	QVQLVESGGGLVQPGRSLRLSCAASGITFSNSGMHWVRQAPGKGLEWVAVIWYDGSKKYYADSVKGRFTISRDNSKNTLYLQMNSLRAEDTAVYYCATNDDYWGQGTLVTVS	EIVLTQSPATLSLSPGERATLSCRASQSVSSYLAWYQQKPGQAPRLLIYDASNRATGIPARFSGSGSGTDFTLTISSLEPEDFAVYYCQQSSSWPRTFGQGTKVEIK	5	1	6	V11L:D21S:K23A:R58K:F80Y	N93S	Expressed	294000	0.00159	5.39E-09
NIVO_OPT_11	Framework	QVQLVESGGGLVQPGRSLRLSCAASGITFSNSGMHWVRQAPGKGLEWVAVIWYDGSKKYYADSVKGRFTISRDNSKNTLYLQMNSLRAEDTAVYYCATNDDYWGQGTLVTVS	EIVMTQSPATLSLSPGERATLSCRASQSVSSYLAWYQQKPGQAPRLLIYDASNRATGIPARFSGSGSGTDFTLTISSLEPEDFAVYYCQQSSAWPRTFGQGTKVEIK	5	2	7	V11L:D21S:K23A:R58K:F80Y	L4M:N93A	Expressed	321000	0.00238	7.41E-09
NIVO_OPT_09	Framework	QVQLVESGGGLVQPGRSLRLSCAASGITFSNSGMHWVRQAPGKGLEWVAVIWYDGSKKYYADSVKGRFTISRDNSKNTLYLQMNSLRAEDTAVYYCATNDDYWGQGTLVTVS	DIVLTQSPATLSLSPGERATLSCRASQSVSSYLAWYQQKPGQAPRLLIYDASNRATGIPARFSGSGSGTDFTLTISSLEPEDFAVYYCQQSSTWPRTFGQGTKVEIK	5	2	7	V11L:D21S:K23A:R58K:F80Y	E1D:N93T	Expressed	426000	0.000991	2.33E-09
NIVO_OPT_14	Framework	QVQLVESGGGVVQPGRSLRLSCAASGVTFSNSGMHWVRQAPGKGLEWVAVIWYDGSKKYYADSVKGRFTISRDNSKNTLYLQMNSLRAEDTAVYYCATNDDYWGQGTLVTVS	DIVLTQSPATLSLSPGERATLSCRASQSVSSYLAWYQQKPGQAPRLLIYDASNRATGIPARFSGSGSGTDFTLTISSLEPEDFAVYYCQQSSSWPRTFGQGTKVEIK	5	2	7	D21S:K23A:I27V:R58K:F80Y	E1D:N93S	Expressed	290000	0.00433	1.49E-08
NIVO_OPT_00	Framework	QVQLVESGGGLVQPGRSLRLSCAASGITFSNSGMHWVRQAPGKGLEWVAVIWYDGSKKYYADSVKGRFTISRDNSKNTLYLQMNSLRAEDTAVYYCATNDDYWGQGTLVTVS	DIVMTQSPATLSLSPGERATLSCRASQSVSSYLAWYQQKPGQAPRLLIYDASNRATGIPARFSGSGSGTDFTLTISSLEPEDFAVYYCQQSSSWPRTFGQGTKVEIK	5	3	8	V11L:D21S:K23A:R58K:F80Y	E1D:L4M:N93S	Expressed	216000	0.00215	9.98E-09
NIVO_OPT_15	Framework	QVQLVESGGGLVQPGRSLRLSCAASGVTFSNSGMHWVRQAPGKGLEWVAVIWYDGSKKYYADSVKGRFTISRDNSKNTLYLQMNSLRAEDTAVYYCATNDDYWGQGTLVTVS	DIVMTQSPATLSLSPGERATLSCRASQSVSSYLAWYQQKPGQAPRLLIYDASNRATGIPARFSGSGSGTDFTLTISSLEPEDFAVYYCQQSSNWPRTFGQGTKVEIK	6	2	8	V11L:D21S:K23A:I27V:R58K:F80Y	E1D:L4M	Expressed	218000	0.00478	2.20E-08
NIVO_OPT_06	Framework	QVQLVESGGGLVQPGRSLRLSCAASGITFSNSGMHWVRQAPGKGLEWVAVIWYDGSKKYYADSVKGRFTISRDNSKNTLYLQMNSLRAEDTAVYYCATNDDYWGQGTLVTVS	DIVMTQSPATLSLSPGERATLSCRASQSVSSYLAWYQQKPGQAPRLLIYDASNRATGIPARFSGSGSGTDFTLTISSLEPEDFAVYYCQQSSDWPRTFGQGTKVEIK	5	3	8	V11L:D21S:K23A:R58K:F80Y	E1D:L4M:N93D	Expressed	320000	0.00306	9.59E-09
NIVO_OPT_16	Framework	QVQLVESGGGLVQPGRSLRLSCAASGLTFSNSGMHWVRQAPGKGLEWVAVIWYDGSKKYYADSVKGRFTISRDNSKNTLYLQMNSLRAEDTAVYYCATNDDYWGQGTLVTVS	DIVMTQSPATLSLSPGERATLSCRASQSVSSYLAWYQQKPGQAPRLLIYDASNRATGIPARFSGSGSGTDFTLTISSLEPEDFAVYYCQQSSDWPRTFGQGTKVEIK	6	3	9	V11L:D21S:K23A:I27L:R58K:F80Y	E1D:L4M:N93D	Expressed	249000	0.00381	1.53E-08
NIVO_OPT_13	Framework	QVQLQESGGGLVQPGESLRLSCAASGITFSNSGMHWVRQAPGKGLEWVAVIWYDGSKKYYADSVKGRFTISRDNSKNTLYLQMNSLRAEDTAVYYCATNDDYWGQGTLVTVS	DIVLTQSPATLSLSPGERATLSCRASQSVSSYLAWYQQKPGQAPRLLIYDASNRATGIPARFSGSGSGTDFTLTISSLEPEDFAVYYCQQSSSWPRTFGQGTKVEIK	7	2	9	V5Q:V11L:R16E:D21S:K23A:R58K:F80Y	E1D:N93S	Expressed	415000	0.00154	3.73E-09
NIVO_OPT_10	Framework	QVQLVESGGGLVQPGRSLRLSCAASGFTFSNSGMHWVRQAPGKGLEWVAVIWYDGSKKYYADSVKGRFTISRDNSKNTLYLQMNSLRAEDTAVYYCATNDDYWGQGTLVTVS	DIVMTQSPATLSLSPGERATLSCRASQSVSSYLAWYQQKPGQAPRLLIYDASNRATGIPARFSGSGSGTDFTLTISSLEPEDFAVYYCQQSSSWPRTFGQGTKVEIK	6	3	9	V11L:D21S:K23A:I27F:R58K:F80Y	E1D:L4M:N93S	Expressed	346000	0.00445	1.28E-08
NIVO_OPT_08	Framework	QVQLVESGGGLVQPGRSLRLSCAASGITFSNSGMHWVRQAPGKGLEWVAVIWYDGSKKYYADSVKGRFTISRDNSKNTLYLQMNSLRAEDTAVYYCATNDDYWGQGTLVTVS	DILMTQSPATLSLSPGERATLSCRASQSVSSYLAWYQQKPGQAPRLLIYDASNRATGIPARFSGSGSGTDFTLTISSLEPEDFAVYYCQQSSSWPRTFGQGTKVEIK	5	4	9	V11L:D21S:K23A:R58K:F80Y	E1D:V3L:L4M:N93S	Expressed	210000	0.0022	1.05E-08
NIVO_OPT_18	Framework	QVQLVESGGGLVQPGTSLRLSCTASGITFSNSGMHWVRQAPGKGLEWVAVIWYDGSKKYYADSVKGRFTISRDNSKNTLFLQMNSLRAEDTAVYYCATNDDYWGQGTLVTVS	DIVMTQSPATLSLKPGERATLSCRASQSVSSYLAWYQQKPGQAPRLLIYDASNRATGIPARFSGSGSGTDFTLTISSLEPEDFAVYYCQQSSSWPRTFGQGTKVEIK	5	4	9	V11L:R16T:D21S:K23T:R58K	E1D:L4M:S14K:N93S	Expressed	410000	0.00222	5.42E-09
NIVO_OPT_02	Framework	QVQLQESGGGLVQPGRSLRLSCAASGITFSNSGMHWVRQAPGKGLEWVAVIWYDGSKKYYADSVKGRFTISRDNSKNTLYLQMNSLRAEDTAVYYCATNDDYWGQGTLVTVS	DIVMTQSPATLSLSPGERATLSCRASQSVSSYLAWYQQKPGQAPRLLIYDASNRATGIPARFSGSGSGTDFTLTISSLEPEDFAVYYCQQSSSWPRTFGQGTKVEIK	6	3	9	V5Q:V11L:D21S:K23A:R58K:F80Y	E1D:L4M:N93S	Expressed	292000	0.0041	1.41E-08
NIVO_OPT_12	Framework	QVQLQESGGGLVQPGRSLRLSCAASGITFSNSGMHWVRQAPGKGLEWVAVIWYDGSKKFYADSVKGRFTISRDNSKNTLYLQMNSLRAEDTAVYYCATNDDYWGQGTLVTVS	DIVLTQSPATLSLSPGERATLSCRASQSVSSYLAWYQQKPGQAPRLLIYDASNRATGIPARFSGSGSGTDFTLTISSLEPEDFAVYYCQQSSSWPRTFGQGTKVEIK	7	2	9	V5Q:V11L:D21S:K23A:R58K:Y59F:F80Y	E1D:N93S	Not expressed
NIVO_OPT_03	Framework	QVQLVESGGGLVQPGRSLRLSCAASGITFSNSGMHWVRQAPGKGLEWVAVIWYDGSKKYYADSVKGRFTISRDNSKNTLYLQMNSLRAEDTAVYYCATNDDYWGQGTLVTVS	DIVMTQSPSTLSLSPGERATLSCRASQSVSSYLAWYQQKPGQAPRLLIYDASNRATGIPARFSGSGSGTDFTLTISSLEPEDFAVYYCQQSSSWPRTFGQGTKVEIK	5	4	9	V11L:D21S:K23A:R58K:F80Y	E1D:L4M:A9S:N93S	Expressed	263000	0.00351	1.33E-08
NIVO_OPT_04	Framework	QVQLVESGGGLVQPGRSLRLSCAASGITFSNSGMHWVRQAPGKGLEWVAVIWYDGSKKYYADSVKGRFTISRDNSKNTLYLQMNSLRAEDTAVYYCATNDDYWGQGTLVTVS	DIVMTQSPDTLSLSPGERATLSCRASQSVSSYLAWYQQKPGQAPRLLIYDASNRATGIPARFSGSGSGTDFTLTISSLEPEDFAVYYCQQSSSWPRTFGQGTKVEIK	5	4	9	V11L:D21S:K23A:R58K:F80Y	E1D:L4M:A9D:N93S	Expressed	224000	0.00221	9.86E-09
NIVO_OPT_19	Framework	QVQLVESGGGLVQPGRSLRLSCRASGITFSNSGMHWVRQAPGKGLEWVAVIWYDGSKTYYADSVKGRFTISRDNSKNTLFLQMNSLRAEDTAVYYCATNDDYWGQGTLVTVS	DIVMTQSPSTLSLSPGERATLSCRASQTVSSYLAWYQQKPGQAPRLLIYDASNRATGIPARFSGSGSGTDFTLTISSLEPEDFAVYYCQQSSSWPRTFGQGTKVEIK	4	5	9	V11L:D21S:K23R:R58T	E1D:L4M:A9S:S28T:N93S	Expressed	296000	0.00198	6.69E-09
NIVO_OPT_05	Framework	QVQLQESGGGLVQPGGSLRLSCAASGITFSNSGMHWVRQAPGKGLEWVAVIWYDGSKKYYADSVKGRFTISRDNSKNTLYLQMNSLRAEDTAVYYCATNDDYWGQGTLVTVS	DIVMTQSPATLSLSPGERATLSCRASQSVSSYLAWYQQKPGQAPRLLIYDASNRATGIPARFSGSGSGTDFTLTISSLEPEDFAVYYCQQSSSWPRTFGQGTKVEIK	7	3	10	V5Q:V11L:R16G:D21S:K23A:R58K:F80Y	E1D:L4M:N93S	Expressed	265000	0.00279	1.05E-08
NIVO_OPT_17	Framework	QVQLVESGGGLVQPGRSLKLSCAASGITFSNSGMHWVRQAPGKGLEWVAVIWYDGSKKYYADSVKGRFTISRDNSKNTLYLQMNSLRSEDTAVYYCATNDDYWGQGTLVTVS	DIVMTQSPATLSLSPGERATLSCRASQSVSSYLAWYQQKPGQAPRLLIYDASNRATGIPARFSGSGSGTDFTLTISSLEPEDFAVYYCQQSSSWPRTFGQGTKVEIK	7	3	10	V11L:R19K:D21S:K23A:R58K:F80Y:A88S	E1D:L4M:N93S	Expressed	337000	0.00207	6.14E-09
NIVO_OPT_33	Framework	QVQLQESGGGLVQPGRSLRLSCAASGITFSNSGMHWIRQAPGKGLEWVAVIWYDGSKTYYADSVKGRFTISRDNSKNTLYLQMNSLRAEDTAVYYCATNDDYWGQGTLVTVS	DIVMTQSPATLSLSPGERATLSCRASQSVSSYLAWYQQKPGQAPRLLIYDASNRATGIPARFSGSGSGTDFTLTISSLEPDDFAVYYCQQSSSWPRTFGQGTKVEIK	7	4	11	V5Q:V11L:D21S:K23A:V37I:R58T:F80Y	E1D:L4M:E81D:N93S	Expressed	221000	0.00277	1.25E-08
NIVO_OPT_21	Framework	QVQLVESGGGLVQPGRSLRLSCAASGITFSNSGMHWVRQAPGQGLEWVAVIWYDGSKKYYADSVKGRFTISRDNSKNTLYLQMNSLRSEDTAVYYCATNDDYWGQGTLVTVS	DIVMTQSPATLSLSPGERATLSCRASQSVSTYLAWYQQKPGQAPRLLIYDASNRATGIPARFSGSGSGTDFTLTISSLEPEDFAVYYCQQSSSWPRTFGQGTKVEIK	7	4	11	V11L:D21S:K23A:K43Q:R58K:F80Y:A88S	E1D:L4M:S31T:N93S	Expressed	337000	0.00211	6.27E-09
NIVO_OPT_31	Framework	QVQLVESGGGLVQPGRSLRLSCAASGITFSNSGMHWVRQAPGKGLEWVAVIWYDGSKKNYADSVKGRFTISRDNSKNTLYLQMNSLRTEDTAVYYCATNDDYWGQGTLVTVS	DIVMTQSPATLSLSPGERATLSCRASQSVSIYLAWYQQKPGQAPRLLIYDASNRATGIPARFSGSGSGTDFTLTISSLEPEDFAVYYCQQSSSWPRTFGQGTKVEIK	7	4	11	V11L:D21S:K23A:R58K:Y59N:F80Y:A88T	E1D:L4M:S31I:N93S	Expressed	153000	0.00288	1.88E-08
NIVO_OPT_30	Framework	QVQLVESGGGLVQPGRSLRLSCAASGVTFSNSGMHWVRQAPGKGLEWVAVIWYDGSKTYYADSVKGRFTISRDNSKNTLYLQMNSLRAEDTAVYYCATNDDYWGQGTLVTVS	DIVMTQSPATLSLSPGERATLSCRASQSVDTYLAWYQQKPGQAPRLLIYDASNRATGIPARFSGSGSGTDFTLTISSLEPEDFAVYYCQQSSSWPRTFGQGTKVEIK	6	5	11	V11L:D21S:K23A:I27V:R58T:F80Y	E1D:L4M:S30D:S31T:N93S	Expressed	239000	0.00653	2.73E-08
NIVO_OPT_28	Framework	QVQLVESGGGLVQPGRSLRLSCAASGITFSNSGMHWVRQAPGKGLEWVAVIWYDGSKKHYADSVKGRFTISRDNSKNTLYLQMNSLRSDDTAVYYCATNDDYWGQGTLVTVS	DIVLTQSPATLSLSPGERATLSCRASQSVSTYLAWYQQKPGQAPRLLIYDASNRATGIPARFSGSGSGTDFTLTISSLEPEDFAVYYCQQSSSWPRTFGQGTKVEIK	8	3	11	V11L:D21S:K23A:R58K:Y59H:F80Y:A88S:E89D	E1D:S31T:N93S	Expressed	463000	0.00271	5.86E-09
NIVO_OPT_27	Framework	QVQLQESGGGLVQPGRSLRLSCAASGITFSNSGMHWVRQAPGKGLEWVAVIWYDGSKEYYADSVKGRFTISRDNSKNTLYLQMNSLRAEDTAVYYCATNDDYWGQGTLVTVS	DIQMTQSPSTLSLSPGERATLSCRASQSVSSYLAWYQQKPGQAPRLLIYDASNRATGIPARFSGSGSGTDFTLTISSLEPEDFAVYYCQQSSSWPRTFGQGTKVEIK	6	5	11	V5Q:V11L:D21S:K23A:R58E:F80Y	E1D:V3Q:L4M:A9S:N93S	Expressed	292000	0.00298	1.02E-08
NIVO_OPT_24	Framework	QVQLVESGGGLVQPGRSLRLSCAASGLTFSNSGMHWVRQAPGKGLEWVAVIWYDGSKKYYADSVKGRFTISRDNSKNTLYLQMNSLRSEDTAVYYCATNDDYWGQGTLVTVS	DIVLTQSPATLSLSPGERATLSCRASQSVSTYLAWYQQKPGQAPRLLIYDASNRATGIPARFSGSGSGTDFTLTISRLEPEDFAVYYCQQSSSWPRTFGQGTKVEIK	7	4	11	V11L:D21S:K23A:I27L:R58K:F80Y:A88S	E1D:S31T:S77R:N93S	Expressed	163000	0.00271	1.67E-08
NIVO_OPT_22	Framework	QVQLVESGGGLVQPGRSLRLSCAASGITFSNSGMHWVRQAPGKGLEWVAVIWYDGSKKYYADSVKGRFTISRDNSKNTLYLQMNSLRAEDTAVYYCATNDDYWGQGTLVTVS	DIVMTQSPDTLSLSPGERATLSCRASQSISTYLAWYQQKPGQAPRLLIYDASNRATGIPARFSGSGSGTDFTLTISSLEPEDFAVYYCQQSSSWPRTFGQGTKVEIK	5	6	11	V11L:D21S:K23A:R58K:F80Y	E1D:L4M:A9D:V29I:S31T:N93S	Expressed	280000	0.00371	1.32E-08
NIVO_OPT_20	Framework	QVQLQESGGGLVQPGRSLRLSCAASGITFSNSGMHWVRQAPGKGLEWVAVIWYDGSKKFYADSVKGRFTISRDNSKNTLYLQMNSLRAEDTAVYYCATNDDYWGQGTLVTVS	DIVMTQSPATLSLSPGERATLSCRASQSVSTYLAWYQQKPGQAPRLLIYDASNRATGIPARFSGSGSGTDFTLTISSLEPEDFAVYYCQQSSSWPRTFGQGTKVEIK	7	4	11	V5Q:V11L:D21S:K23A:R58K:Y59F:F80Y	E1D:L4M:S31T:N93S	Expressed
NIVO_OPT_23	Framework	QVQLVESGGGLVQPGRSLRLSCAASGITFSNSGMHWVRQAPGKGLEWVAVIWYDGSKKYYADSVKGRFTISRDNSKNTLYLQMNSLRAEDTAVYYCATNDDYWGQGTLVTVS	DIQMTQSPSTLSLSPGERATLSCRASQSISSYLAWYQQKPGQAPRLLIYDASNRATGIPARFSGSGSGTDFTLTISSLEPEDFAVYYCQQSSSWPRTFGQGTKVEIK	5	6	11	V11L:D21S:K23A:R58K:F80Y	E1D:V3Q:L4M:A9S:V29I:N93S	Expressed	272000	0.00313	1.15E-08
NIVO_OPT_34	Framework	QVQLVESGGGLVQPGRSLRLSCAASGITFSNSGMHWVRQAPGKGLEWVAVIWYDGSKKYYADSVKGRFTISRDNSKNTLYLQMNSLRTEDTAVYYCATNDDYWGQGTLVTVS	DIVMTQSPDTLSLSPGERATLSCRASQSVSSYLAWYQQKPGQAPRLLIYDASNRATGIPARFSGSGSGTEFTLTISSLEPEDFAVYYCQQSSSWPRTFGQGTKVEIK	6	5	11	V11L:D21S:K23A:R58K:F80Y:A88T	E1D:L4M:A9D:D70E:N93S	Expressed	369000	0.00204	5.52E-09
NIVO_OPT_38	Framework	QVQLVESGGGLVQPGRSLRLSCTASGITFSNSGMHWVRQAPGKGLEWVAVIWYDGSKKYYADSVKGRFTISRDNSKNTLFLQMNSLRADDTAVYYCATNDDYWGQGTLVTVS	DIVMTQSPSSLSLSPGERATLSCRASQSVHSYLAWYQQKPGQAPRLLIYDASNRATGIPARFSGSGSGTDFTLTISSLEPEDFAVYYCQQSSQWPRTFGQGTKVEIK	5	6	11	V11L:D21S:K23T:R58K:E89D	E1D:L4M:A9S:T10S:S30H:N93Q	Expressed	304000	0.00246	8.08E-09
NIVO_OPT_35	Framework	QVQLVESGGGLVQPGRSLRLSCAASGMTFSNSGMHWVRQAPGKGLEWVAVIWYDGSKKYYADSVKGRFTISRDNSKNTLYLQMNSLRAEDTAVYYCATNDDYWGQGTLVTVS	DIVMTQSPSTLSLSPGERATLSCRASQSVTSYLAWYQQKPGQAPRLLIYDASNRATGIPARFSGSGSGTDFTLTISSLEPEDFAVYYCQQSSSWPRTFGQGTKVEIK	6	5	11	V11L:D21S:K23A:I27M:R58K:F80Y	E1D:L4M:A9S:S30T:N93S	Expressed	212000	0.00615	2.89E-08
NIVO_OPT_32	Framework	QVQLVESGGGLVKPGGSLRLSCAASGITFSNSGMHWVRQAPGKGLEWVAVIWYDGSKKYYADSVKGRFTISRDNSKNTLYLQMNSLRAEDTAVYYCATNDDYWGQGTLVTVS	QIVMTQSPATLSLSPGERATLSCRASQSVSTYLAWYQQKPGQAPRLLIYDASNRATGIPARFSGSGSGTDFTLTISSLEPEDFAVYYCQQSSSWPRTFGQGTKVEIK	7	4	11	V11L:Q13K:R16G:D21S:K23A:R58K:F80Y	E1Q:L4M:S31T:N93S	Expressed	278000	0.00279	1.01E-08
NIVO_OPT_39	Framework	QVKLVESGGGLVQPGRSLRLSCVASGITFSNSGMHWIRQAPGKGLEWVAVIWYDGSKKYYADSVKGRFTISRDNSKNTLHLQMNSLRAEDTAVYYCATNDDYWGQGTLVTVS	EIVMTQSPATLSLSPGERATLSCRASQSVSRYLAWYQQKPGQAPRLLIYDASNRATGIPARFSGSGSGTDFTLTISSLEPEDFAVYYCQHSSQWPRLFGQGTKVEIK	7	5	12	Q3K:V11L:D21S:K23V:V37I:R58K:F80H	L4M:S31R:Q90H:N93Q:T97L	Expressed	220000	0.00361	1.64E-08
NIVO_OPT_36	Framework	QVQLQESGGGLVQPGGSLRLSCAASGITFSNSGMHWVRQAPGKGLEWVAVIWYDGSKKYYADSVKGRFTISRDNSKNTLYLQMNSLRAEDTAVYYCATNDDYWGQGTLVTVS	DIVMTQSPSTLSLAPGERATLSCRASQSVSSYLAWYQQKPGQAPRLLIYDASNRATGIPARFSGSGSGTDFTLTISSLEPEDFAVYYCQQSSSWPRTFGQGTKVEIK	7	5	12	V5Q:V11L:R16G:D21S:K23A:R58K:F80Y	E1D:L4M:A9S:S14A:N93S	Expressed	329000	0.00362	1.10E-08
NIVO_OPT_25	Framework	QVQLVESGGGLVQPGRSLRLSCAASGLTFSNSGMHWVRQAPGKGLEWVAVIWYDGSKKFYADSVKGRFTISRDNSKNTLYLQMNSLRAEDTAVYYCATNDDYWGQGTLVTVS	DIVMTQSPSTLSLSPGERATLSCRASQSVSTYLAWYQQKPGQAPRLLIYDASNRATGIPARFSGSGSGTDFTLTISSLEPEDFAVYYCQQSSSWPRTFGQGTKVEIK	7	5	12	V11L:D21S:K23A:I27L:R58K:Y59F:F80Y	E1D:L4M:A9S:S31T:N93S	Expressed	246000	0.00569	2.32E-08
NIVO_OPT_26	Framework	QVQLQESGGGLVQPGRSLRLSCAASGITFSNSGMHWVRQAPGKGLEWVAVIWYDGSKKYYADSVKGRFTISRDNSKNTLYLQMNSLRAEDTAVYYCTTNDDYWGQGTLVTVS	DIVMTQSPATLSLSPGERATLSCRASQSVSSYLAWYQQKPGQAPRLLIYDASNRATGIPDRFSGSGSGTDFTLTISRLEPEDFAVYYCQQSSSWPRTFGQGTKVEIK	7	5	12	V5Q:V11L:D21S:K23A:R58K:F80Y:A97T	E1D:L4M:A60D:S77R:N93S	Expressed	203000	0.00691	3.40E-08
NIVO_OPT_29	Framework	QVQLVESGGGLVQPGRSLRLSCAASGITFSNSGMHWVRQAPGKGLEWVAVIWYDGSKKNYADSVKGRFTISRDNSKNTLYLQMNSLRSEDTAVYYCATNDDYWGQGTLVTVS	DIVMTQSPATLSLSPGERATLSCRASQSVSTYLAWYQQKPGQAPRLLIYDASNRATGIPARFSGSGSGTDFTLTISSLEPDDFAVYYCQQSSSWPRTFGQGTKVEIK	7	5	12	V11L:D21S:K23A:R58K:Y59N:F80Y:A88S	E1D:L4M:S31T:E81D:N93S	Expressed
NIVO_OPT_37	Framework	QVQLVESGGGLVQPGRSLKLSCAASGLTFSNSGMHWVRQAPGKGLEWVAVIWYDGSKKYYADSVKGRFTISRDNSKNTLYLQMNSLRAEDTAVYYCATNDDYWGQGTLVTVS	DIVMTQSPATLSLSPGERATLSCRASQSVSTYLAWYQQKPGQAPRLLIYDASNRATGVPARFSGSGSGTDFTLTISSLEPDDFAVYYCQQSSSWPRTFGQGTKVEIK	7	6	13	V11L:R19K:D21S:K23A:I27L:R58K:F80Y	E1D:L4M:S31T:I58V:E81D:N93S	Expressed	196000	0.0124	6.36E-08
