## Supplementary material for "Adapting protein language models for structure-conditioned design": S9.csv

id	model	heavy_sequence	light_sequence	heavy_hamming_dist	light_hamming_dist	hamming_dist	heavy_mutations	light_mutations	express_outcome	IL17A_Ka	IL17A_Kd	IL17A_KD
SECU_PARENT		EVQLVESGGGLVQPGGSLRLSCAASGFTFSNYWMNWVRQAPGKGLEWVAAINQDGSEKYYVGSVKGRFTISRDNAKNSLYLQMNSLRVEDTAVYYCVRDYYDILTDYYIHYWYFDLWGRGTLVTVS	EIVLTQSPGTLSLSPGERATLSCRASQSVSSSYLAWYQQKPGQAPRLLIYGASSRATGIPDRFSGSGSGTDFTLTISRLEPEDFAVYYCQQYGSSPCTFGQGTRLEIK	0	0	0			Expressed	362000.0	<=1.00E-04	2.76e-10
SECU_BASE_02	proselm-base-pdb	EVQLVESGGGLVQPGGSLRLSCAASGFTFSSYWMSWVRQAPGKGLEWVANINQDGSEKYYVDSVKGRFTISRDNAKNSLYLQMNSLRAEDTAVYYCARHYYDIVNNRYIHHWYFDLWGRGTLVTVS	EVVLTQSPATLSLSPGERATLSCRASQSVSSSYLAWYQQKPGQAPRLLIYGASTRATGIPDRFSGSGSGTDFTLTISRLEPEDFAVYYCQQYGSSPTTFGQGTKVEIK	12	6	18	N31S:N35S:A50N:G62D:V88A:V97A:D99H:L104V:T105N:D106N:Y107R:Y111H	I2V:G9A:S54T:C97T:R104K:L105V	Expressed
SECU_AB_12	proselm-ab	EVQLVESGGGLVQPGGSLRLSCAASGFTFSNYWMSWVRQAPGKGLEWVANINQDGSEKYYVGSVKGRFTISRDNAKNSLYLQMNSLRAEDTAVYYCARDSYSVADDYYIHYMYYDLWGQGTLVTVS	EVVLTQSPATLSLSPGERATLSCRASQSVSSSLLAWYQQKPGQAPRLLIYGASSRATGIPDRFSGSGSGTDFTLTISRLEPEDFAVYYCQQYGSSPTTFGQGTKVEIK	12	6	18	N35S:A50N:V88A:V97A:Y100S:D102S:I103V:L104A:T105D:W112M:F114Y:R119Q	I2V:G9A:Y33L:C97T:R104K:L105V	Expressed	379000.0	0.0514	1.35e-07
SECU_AB_06	proselm-ab	EVQLVESGGGLVQPGGSLRLSCAASGFTFSNYWMSWVRQAPGKGLEWVANINQDGSEKYYVGSVKGRFTISRDNAKNSLYLQMNSLRAEDTAVYYCARERHTVVDDLLINYYYYDLWGQGTLVTVS	EIVLTQSPGTLSLSPGERATLSCRASQSVSSSYLAWYQQKPGQAPRLLIYGASSRATGIPDRFSGSGSGTDFTLTISRLEPEDFAVYYCQQYGSSPTTFGQGTRLEIK	17	1	18	N35S:A50N:V88A:V97A:D99E:Y100R:Y101H:D102T:I103V:L104V:T105D:Y107L:Y108L:H110N:W112Y:F114Y:R119Q	C97T	Expressed
SECU_AB_11	proselm-ab	QVQLQESGGGLVQPGGSLRLSCAASGFTFSSYWMSWVRQAPGKGLEWVANIKQDGSEKYYVGSVKGRFTISRDNAKNSLYLQMNSLRAEDTAVYYCARLSYDILTDHYVDYWYFDLWGRGTLVTVS	DVVLTQSPATLSLSPGERATLSCRASQSVSSSNLAWYQQKPGQAPRLLIYGASSRATGIPDRFSGSGSGTDFTLTISRLEPEDFAVYYCQQYGSSPTTFGQGTRLEIK	13	5	18	E1Q:V5Q:N31S:N35S:A50N:N52K:V88A:V97A:D99L:Y100S:Y107H:I109V:H110D	E1D:I2V:G9A:Y33N:C97T	Expressed
SECU_AB_10	proselm-ab	QVQLVESGGGLVQPGGSLRLSCAASGFTFSSYWMSWVRQAPGKGLEWVANINQDGSEKYYVGSVKGRFTISRDNAKNSLYLQMNSLRAEDTAVYYCARSYYYIVDYDFIHISYFDLWGRGTLVTVS	EIVLTQSPGTLSLSPGERATLSCRASQSVSSSYLAWYQQKPGQAPRLLIYGASSRATGIPDRFSGSGSGTDFTLTISRLEPEDFAVYYCQQYGSSPRTFGQGTKVEIK	15	3	18	E1Q:N31S:N35S:A50N:V88A:V97A:D99S:D102Y:L104V:T105D:D106Y:Y107D:Y108F:Y111I:W112S	C97R:R104K:L105V	Expressed
SECU_AB_09	proselm-ab	QVQLVESGGGLVQPGGSLRLSCAASGFTFSSYWMSWVRQAPGKGLEWVANINEDGSEKYYVGSVKGRFTISRDNAKNSLYLQMNSLRAEDTAVYYCAREKYDIVDDRFLHHWFFDLWGRGTLVTVS	EIVLTQSPGTLSLSPGERATLSCRASQSVSSSYLAWYQQKPGQAPRLLIYGASSRATGIPDRFSGSGSGTDFTLTISRLEPEDFAVYYCQQYGSSPYTFGQGTKLEIK	16	2	18	E1Q:N31S:N35S:A50N:Q53E:V88A:V97A:D99E:Y100K:L104V:T105D:Y107R:Y108F:I109L:Y111H:Y113F	C97Y:R104K	Expressed
SECU_BASE_09	proselm-base-pdb	QVQLVESGGGLVQPGGSLRLSCAASGFTFSNYWMSWVRQAPGKGLEWVANINQDGSEKYYVGSVKGRFTISRDNAKNSLYLQMNSLRAEDTAVYYCAREKFWIVDDHYIHEDYFDLWGQGTLVTVS	EIVLTQSPATLSLSPGERATLSCRASQSVSSSYLAWYQQKPGQAPRLLIYGASSRATGIPDRFSGSGSGTDFTLTISRLEPEDFAVYYCQQYGSSPVTFGQGTKVEIK	15	4	19	E1Q:N35S:A50N:V88A:V97A:D99E:Y100K:Y101F:D102W:L104V:T105D:Y107H:Y111E:W112D:R119Q	G9A:C97V:R104K:L105V	Expressed
SECU_AB_02	proselm-ab	QVQLVESGGGLVQPGGSLRLSCAASGFTFSSYWMSWVRQAPGKGLEWVANINQDGSEKYYVGSVKGRFTISRDNAKNSLYLQMNSLRAEDTAVYYCARRSYSVEDDYYINYWYFDLWGRGTLVTVS	EIVLTQSPATLSLSPGERATLSCRASQSISSSSLAWYQQKPGQAPRLLIYGASSRATGIPDRFSGSGSGTDFTLTISRLEPEDFAVYYCQQYGSSPSTFGQGTKVEIK	13	6	19	E1Q:N31S:N35S:A50N:V88A:V97A:D99R:Y100S:D102S:I103V:L104E:T105D:H110N	G9A:V29I:Y33S:C97S:R104K:L105V	Expressed
SECU_BASE_03	proselm-base-pdb	QVQLVESGGGLVQPGGSLRLSCAASGFTFSDYWMSWVRQAPGKGLEWVANINQDGSEKYYVGSVKGRFTISRDNAKNSLYLQMNNLRAEDTAVYYCTRHRYSIISDRYIHYDYFDLWGQGTLVTVS	DVVLTQSPGTLSLSPGERATLSCRASQSVSSSYLAWYQQKPGQAPRLLIYGASSRATGIPDRFSGSGSGTDFTLTISRLEPEDFAVYYCQQYGSSPTTFGQGTKLEIK	15	4	19	E1Q:N31D:N35S:A50N:S85N:V88A:V97T:D99H:Y100R:D102S:L104I:T105S:Y107R:W112D:R119Q	E1D:I2V:C97T:R104K	Expressed
SECU_BASE_00	proselm-base-pdb	QVQLVESGGGLVQPGGSLRLSCAASGFTFSSYWMSWVRQAPGKGLEWVANINQDGSEKYYVDSVKGRFTISRDNAKNSLYLQMNSLRAEDTAVYYCARHSYSSINDTFIHYDYFDLWGQGTLVTVS	EIVLTQSPGTLSLSPGERATLSCRASQSVSSSYLAWYQQKPGQAPRLLIYGASSRATGIPDRFSGSGSGTDFTLTISRLEPEDFAVYYCQQYGSSPTTFGQGTKVEIK	17	3	20	E1Q:N31S:N35S:A50N:G62D:V88A:V97A:D99H:Y100S:D102S:I103S:L104I:T105N:Y107T:Y108F:W112D:R119Q	C97T:R104K:L105V	Expressed
SECU_AB_04	proselm-ab	QVQLVESGGGLVQPGGSLRLSCAASGFTFSSYWMSWVRQAPGKGLEWVANINQDGSEKYYVGSVKGRFTISRDNAKNSLYLQMNSLRAEDTAVYYCARERYYIYYDLYVWESYFDLWGRGTLVTVS	DIVLTQSPATLSLSPGERATLSCRASQSVSSSYLAWYQQKPGQAPRLLIYGASSRATGIPDRFSGSGSGTDFTLTISRLEPEDFAVYYCQQYGSSPYTFGQGTKLEIK	16	4	20	E1Q:N31S:N35S:A50N:V88A:V97A:D99E:Y100R:D102Y:L104Y:T105Y:Y107L:I109V:H110W:Y111E:W112S	E1D:G9A:C97Y:R104K	Expressed
SECU_BASE_04	proselm-base-pdb	EVQLVESGGGLVQPGGSLRLSCAASGFTFSSYWMSWVRQAPGKGLEWVANINQDGSEKYYVGSVKGRFTISRDNAKNSLYLQMNSLRAEDTAVYYCARHSYSVINEQYVHYDYFDLWGQGTLVTVS	DIVLTQSPATLSLSPGERATLSCRASQSVSSNLLAWYQQKPGQAPRLLIYGASSRATGIPDRFSGSGSGTDFTLTISRLEPEDFAVYYCQQYGSSPTTFGQGTKLEIK	16	6	22	N31S:N35S:A50N:V88A:V97A:D99H:Y100S:D102S:I103V:L104I:T105N:D106E:Y107Q:I109V:W112D:R119Q	E1D:G9A:S32N:Y33L:C97T:R104K	Expressed
SECU_AB_15	proselm-ab	QVQLVESGGGLVQPGGSLRLSCAASGFTFSSYWMSWVRQAPGKGLEWVANINQDGSEKYYVDSVKGRFTISRDNAKNSLYLQMNSLRAEDTAVYYCTRDTYYTVVAKYLHYWYFDLWGRGTLVTVS	DIVLTQSPATLSLSPGERATLSCRASQSVSSSSVAWYQQKPGQAPRLLIYGASSRATGIPDRFSGSGSGTDFTLTISRLEPEDFAVYYCQQYGSSPVTFGQGTKVEIK	15	7	22	E1Q:N31S:N35S:A50N:G62D:V88A:V97T:Y100T:D102Y:I103T:L104V:T105V:D106A:Y107K:I109L	E1D:G9A:Y33S:L34V:C97V:R104K:L105V	Expressed
SECU_BASE_15	proselm-base-pdb	QVQLVESGGGLVQPGGSLRLSCAASGFTFSNYWMSWVRQAPGKGLEWVANINQDGSEKYYVGSVKGRFTISRDNAKNSLYLQMNSLRAEDTAVYYCTREKYYVITDELIHEDYFDLWGQGTLVTVS	DVVLTQSPATLSLSPGERATLSCRASQSISSNYLAWYQQKPGQAPRLLIYGASSRATGIPDRFSGSGSGTDFTLTISRLEPEDFAVYYCQQYGSSPTTFGQGTKLEIK	15	7	22	E1Q:N35S:A50N:V88A:V97T:D99E:Y100K:D102Y:I103V:L104I:Y107E:Y108L:Y111E:W112D:R119Q	E1D:I2V:G9A:V29I:S32N:C97T:R104K	Expressed
SECU_BASE_07	proselm-base-pdb	QVQLVESGGGLVQPGGSLRLSCAASGFTFSSYWMSWVRQAPGKGLEWVANINQDGSEKYYVDSVKGRFTISRDNAKNSLYLQMNSLRAEDTAVYYCTRDKYYIIDERYIHEDYFDLWGQGTLVTVS	DIVLTQSPGTLSLSPGERATLSCRASQSVSSNRLAWYQQKPGQAPRLLIYGASSRATGIPDRFSGSGSGTDFTLTISRLEPEDFAVYYCQQYGSSPTTFGQGTKVEIK	16	6	22	E1Q:N31S:N35S:A50N:G62D:V88A:V97T:Y100K:D102Y:L104I:T105D:D106E:Y107R:Y111E:W112D:R119Q	E1D:S32N:Y33R:C97T:R104K:L105V	Expressed
SECU_BASE_13	proselm-base-pdb	EQSLVESGGGLVQPGGSLRLSCAASGFTFSNYWMSWVRQAPGKGLEWVANINQDGSEKYYVGSVKGRFTISRDNAKNSLYLQMNSLRAEDTAVYYCARERYYIVNDRYINEDYYDLWGQGTLVTVS	DIVLTQSPAILSLSPGERATLSCRASQSVSSSYLAWYQQKPGQAPRLLIYGASSRATGIPDRFSGSGSGTDFTLTISRLEPEDFAVYYCQQYGSSPVTFGQGTKLEIK	17	5	22	V2Q:Q3S:N35S:A50N:V88A:V97A:D99E:Y100R:D102Y:L104V:T105N:Y107R:H110N:Y111E:W112D:F114Y:R119Q	E1D:G9A:T10I:C97V:R104K	Expressed
SECU_AB_01	proselm-ab	QVQLVESGGGLVQPGGSLRLSCAASGFTFSSYWMSWVRQAPGKGLEWVANINQDGSEKYYVGSVKGRFTISRDNAKNSLYLQMNSLRAEDTAVYYCARESYYIYNDQLVNLDYWDLWGQGTLVTVS	DIVLTQSPATLSLSPGERATLSCRASQSVSSSYLAWYQQKPGQAPRLLIYGASSRATGIPDRFSGSGSGTDFTLTISRLEPEDFAVYYCQQYGSSPITFGQGTRLEIK	19	3	22	E1Q:N31S:N35S:A50N:V88A:V97A:D99E:Y100S:D102Y:L104Y:T105N:Y107Q:Y108L:I109V:H110N:Y111L:W112D:F114W:R119Q	E1D:G9A:C97I	Expressed
SECU_BASE_05	proselm-base-pdb	EVQLVESGGGLVQPGGSLRLSCAASGFTFSSYWMSWVRQAPGKGLEWVANINQDGSEKYYVGSVKGRFTISRDNAKNSLYLQMNSLRAEDTAVYYCTRLRYSIIDNRLVNEDYFDLWGQGTLVTVS	DIVLTQSPATLSLSPGERATLSCRASQSISSSYLAWYQQKPGQAPRLLIYGASSRATGIPDRFSGSGSGTDFTLTISRLEPEDFAVYYCQQYGSSPTTFGQGTKLEIK	18	5	23	N31S:N35S:A50N:V88A:V97T:D99L:Y100R:D102S:L104I:T105D:D106N:Y107R:Y108L:I109V:H110N:Y111E:W112D:R119Q	E1D:G9A:V29I:C97T:R104K	Expressed
SECU_AB_03	proselm-ab	EVQLVESGGGLVQPGGSLRLSCAASGFTFSSYWMSWVRQAPGKGLEWVANINQDGSEKYYVGSVKGRFTISRDNAKNSLYLQMNSLRAEDTAVYYCAREYYDTIDDYYVNYYYYDLWGQGTLVTVS	DIVLTQSPASLAVSPGERATLSCRASQSVSSSRLAWYQQKPGQAPRLLIYGASSRATGIPDRFSGSGSGTDFTLTISRLEPEDFAVYYCQQYGSSPRTFGQGTKVEIK	14	9	23	N31S:N35S:A50N:V88A:V97A:D99E:I103T:L104I:T105D:I109V:H110N:W112Y:F114Y:R119Q	E1D:G9A:T10S:S12A:L13V:Y33R:C97R:R104K:L105V	Expressed
SECU_AB_08	proselm-ab	QVQLVESGGGLVQPGGSLRLSCAASGFTFSSYWMSWVRQAPGKGLEWVANINQDGSEKYYVGSVKGRFTISRDNAKNSLYLQMNSLRAEDTAVYYCARERYYYDSSKFVNYWYFDLWGRGTLVTVS	EIVLTQSPATLSLSPGERATLSCRASQSVSSSFLAWYQQKPGQAPRLLIYGASTRATGIPDRFSGSGSGTDFTLTISRLEPEDFAVYYCQQYGSSPTTFGQGTKVEIK	17	6	23	E1Q:N31S:N35S:A50N:V88A:V97A:D99E:Y100R:D102Y:I103Y:L104D:T105S:D106S:Y107K:Y108F:I109V:H110N	G9A:Y33F:S54T:C97T:R104K:L105V	Expressed
SECU_BASE_01	proselm-base-pdb	QVSLVESGGGLVQPGGSLRLSCAASGFTFSSYWMSWVRQAPGKGLEWVANINQDGSEKYYVGSVKGRFTISRDNAKNSLYLQMNSLRAEDTAVYYCARHRFYIIDTLLIHRDYFDLWGQGTLVTVS	DIVLTQSPGTLSLSPGERATLSCRASQSVSSSYLAWYQQKPGQAPRLLIYGASSRATGIPDRFSGSGSGTDFTLTISRLEPEDFAVYYCQQYGSSPTTFGQGTKVEIK	19	4	23	E1Q:Q3S:N31S:N35S:A50N:V88A:V97A:D99H:Y100R:Y101F:D102Y:L104I:T105D:D106T:Y107L:Y108L:Y111R:W112D:R119Q	E1D:C97T:R104K:L105V	Expressed
SECU_BASE_14	proselm-base-pdb	QVQLVESGGGLVQPGGSLRLSCAASGFTFSSYWMSWVRQAPGKGLEWVANINQDGSEKYYVGSVKGRFTISRDNAKNSLYLQMNSLRAEDTAVYYCTRHFFRTVRNTHIHHDFFDLWGQGTLVTVS	DIVLTQSPGTLSLSPGERATLSCRASQSVSSSYLAWYQQKPGQAPRLLIYGASSRATGIPDRFSGSGSGTDFTLTISRLEPEDFAVYYCQQYGSSPTTFGQGTKLEIK	20	3	23	E1Q:N31S:N35S:A50N:V88A:V97T:D99H:Y100F:Y101F:D102R:I103T:L104V:T105R:D106N:Y107T:Y108H:Y111H:W112D:Y113F:R119Q	E1D:C97T:R104K	Expressed
SECU_AB_14	proselm-ab	QVQLQESGGGLVQPGGSLRLSCAASGFTFSDYWMSWVRQAPGKGLEWVANINQDGSEKYYVGSVKGRFTISRDNAKNSLYLQMNSLRAEDTAVYYCARRSYSVTYWAYLDYWYFDLWGRGTLVTVS	DIVLTQSPATLSLSPGERATLSCRASQSISSSYLAWYQQKPGQAPRLLIYGASSRATGIPDRFSGSGSGTDFTLTISRLEPEDFAVYYCQQYGSSPTTFGQGTKVEIK	17	6	23	E1Q:V5Q:N31D:N35S:A50N:V88A:V97A:D99R:Y100S:D102S:I103V:L104T:T105Y:D106W:Y107A:I109L:H110D	E1D:G9A:V29I:C97T:R104K:L105V	Expressed
SECU_AB_13	proselm-ab	QVQLVESGGGLVQPGGSLRLSCAASGFTFSSYWMSWVRQAPGKGLEWVANINQDGSEKYYVGSVKGRFTISRDNAKNSLYLQMNSLRAEDTAVYYCTRRSYLIVRNSYINYWYFDLWGRGTLVTVS	DIVLTQSPATLSLSPGERATLSCRASQSVSSNNVAWYQQKPGQSPRLLIYGASSRATGIPDRFSGSGSGTDFTLTISRLEPEDFAVYYCQQYGSSPTTFGQGTKVEIK	14	9	23	E1Q:N31S:N35S:A50N:V88A:V97T:D99R:Y100S:D102L:L104V:T105R:D106N:Y107S:H110N	E1D:G9A:S32N:Y33N:L34V:A44S:C97T:R104K:L105V	Expressed
SECU_AB_05	proselm-ab	EVQLVESGGGLVQPGGSLRLSCAASGFTFSSYWMSWVRQAPGKGLEWVANINQDGSEKYYVGSVKGRFTISRDNAKNSLYLQMNSLRAEDTAVYYCARDKFWIYYNNYVHEDYFDLWGQGTLVTVS	DVVLTQSPATLSLSPGERATLSCRASQSISSSYLAWYQQKPGQAPRLLIYGASSRATGIPDRFSGSGSGTDFTLTISRLEPEDFAVYYCQQYGSSPTTFGQGTKVEIK	16	7	23	N31S:N35S:A50N:V88A:V97A:Y100K:Y101F:D102W:L104Y:T105Y:D106N:Y107N:I109V:Y111E:W112D:R119Q	E1D:I2V:G9A:V29I:C97T:R104K:L105V	Expressed
SECU_BASE_12	proselm-base-pdb	QVQLVESGGGLVQPGGSLRLSCAASGFTFSSYWMTWVRQAPGKGLEWVANINQDGSEKYYVGSVKGRFTISRDNAKNSLYLQMNSLRAEDTAVYYCTRDRYYIINNRLIHESYFDLWGQGTLVTVS	DIVLTQSPAILSLSPGERATLSCRASQSISSSRLAWYQQKPGQAPRLLIYGASSRATGIPDRFSGSGSGTDFTLTISRLEPEDFAVYYCQQYGSSPTTFGQGTKVEIK	16	8	24	E1Q:N31S:N35T:A50N:V88A:V97T:Y100R:D102Y:L104I:T105N:D106N:Y107R:Y108L:Y111E:W112S:R119Q	E1D:G9A:T10I:V29I:Y33R:C97T:R104K:L105V	Expressed
SECU_BASE_08	proselm-base-pdb	QVQLVESGGGLVQPGGSLRLSCAASGFTFSSYWMSWVRQAPGKGLEWVANINQDGSEKYYVDSVKGRFTISRDNAKNSLYLQMNSLRAEDTAVYYCTRSTYYVIDTMYIHIDFFDLWGQGTLVTVS	DIVLTQSPATLSLSPGERATLSCRASQSVSSSYLAWYQQKPGQAPRLLIYGASSRATGIPDRFSGSGSGTDFTLTISRLEPEDFAVYYCQQYGSSPTTFGQGTKVEIK	19	5	24	E1Q:N31S:N35S:A50N:G62D:V88A:V97T:D99S:Y100T:D102Y:I103V:L104I:T105D:D106T:Y107M:Y111I:W112D:Y113F:R119Q	E1D:G9A:C97T:R104K:L105V	Expressed
SECU_BASE_06	proselm-base-pdb	QVQLVESGGGLVQPGGSLRLSCAASGFTFSSYWMSWVRQAPGKGLEWVANINQDGSEKYYVGSVKGRFTISRDNAKNSLYLQMNSLRAEDTAVYYCARHSYSIVTDYYYHYMDVWLWGQGTLVTVS	DIVLTQSPATLSLSPGERATLSCRASQSVSSNLVAWYQQKPGQAPRLLIYGASSRATGIPDRFSGSGSGTDFTLTISRLEPEDFAVYYCQQYGSSPTTFGQGTKVEIK	16	8	24	E1Q:N31S:N35S:A50N:V88A:V97A:D99H:Y100S:D102S:L104V:I109Y:W112M:Y113D:F114V:D115W:R119Q	E1D:G9A:S32N:Y33L:L34V:C97T:R104K:L105V	Expressed
SECU_BASE_10	proselm-base-pdb	QVQLVESGGGLVQPGGSLRLSCAASGFTFSSYWMSWVRQAPGKGLEWVANINQDGSEKYYVGSVKGRFTISRDNAKNSLYLQMNSLRAEDTAVYYCARHAYSVISSRFIHDDYFDLWGQGTLVTVS	EVVLTQSPGTLSLSPGERATLSCRASQSISSSRLAWYQQKPGQAPRLLIYGASSRATGIPDRFSGSGSGTDFTLTISRLEPEDFAVYYCQQYGSSPVTFGQGTKVEIK	18	6	24	E1Q:N31S:N35S:A50N:V88A:V97A:D99H:Y100A:D102S:I103V:L104I:T105S:D106S:Y107R:Y108F:Y111D:W112D:R119Q	I2V:V29I:Y33R:C97V:R104K:L105V	Expressed
SECU_BASE_11	proselm-base-pdb	QVSLVESGGGLVQPGGSLRLSCAASGFTFSSYWMSWVRQAPGKGLEWVANINQDGSEKYYVGSVKGRFTISRDNAKNSLYLQMNSLRAEDTAVYYCAREKYEIIESRYVHYDYFDLWGQGTMVTVS	DVVLTQSPGTLSLSPGERATLSCRASQSVSSSYLAWYQQKPGQAPRLLIYGASSRATGIPDRFSGSGSGTDFTLTISRLEPEDFAVYYCQQYGSSPTTFGGGTKVEIK	18	6	24	E1Q:Q3S:N31S:N35S:A50N:V88A:V97A:D99E:Y100K:D102E:L104I:T105E:D106S:Y107R:I109V:W112D:R119Q:L122M	E1D:I2V:C97T:Q101G:R104K:L105V	Expressed
SECU_AB_07	proselm-ab	QVQLVESGGGLVQPGGSLRLSCAASGFTFSSYWMSWVRQAPGKGLEWVANINQDGSEKYYVGSVKGRFTISRDNAKNSLYLQMNSLRAEDTAVYYCARESYSTFDNELVRYDYFDLWGRGTLVTVS	DIVLTQSPATLSLSPGERATLSCRASQSVSSSRLAWYQQKPGQAPRLLIYGASSRATGIPDRFSGSGSGTDFTLTISRLEPEDFAVYYCQQYGSSPTTFGQGTKVEIK	18	6	24	E1Q:N31S:N35S:A50N:V88A:V97A:D99E:Y100S:D102S:I103T:L104F:T105D:D106N:Y107E:Y108L:I109V:H110R:W112D	E1D:G9A:Y33R:C97T:R104K:L105V	Expressed
SECU_AB_00	proselm-ab	QVQLVESGGGLVQPGGSLRLSCAASGFTFSSYWMSWVRQAPGKGLEWVANINQDGSEKYYVGSVKGRFTISRDNAKNSLYLQMNSLRAEDTAVYYCTRDSYYIIDAFDIWGQGTMLWGQGTLVTVS	DIVLTQSPATLSLSPGERATLSCRASQSVSSSYLAWYQQKPGQAPRLLIYGASSRATGIPDRFSGSGSGTDFTLTISRLEPEDFAVYYCQQYGSSPQTFGQGTKLEIK	20	4	24	E1Q:N31S:N35S:A50N:V88A:V97T:Y100S:D102Y:L104I:T105D:D106A:Y107F:Y108D:H110W:Y111G:W112Q:Y113G:F114T:D115M:R119Q	E1D:G9A:C97Q:R104K	Expressed
SECU_BASE_30	proselm-base-pdb	QVKLVESGGGLVQPGGSLRLSCAASGFTFSSYWMSWVRQAPGKGLEWVANINQDGSEKYYVDSVKGRFTISRDNAKNSLYLQMNSLRAEDTAVYYCARNRYDVRDNYYVHYDYFDLWGQGTLVTVS	DVVLTQSPATLSLSPGERATLSCRASQSVSSSRLAWYQQKPGQAPRLLIYGASSRATGIPARFSGSGSGTDFTLTISRLEPEDFAVYYCQQYGSSPTTFGQGTKVEIK	17	8	25	E1Q:Q3K:N31S:N35S:A50N:G62D:V88A:V97A:D99N:Y100R:I103V:L104R:T105D:D106N:I109V:W112D:R119Q	E1D:I2V:G9A:Y33R:D61A:C97T:R104K:L105V	Expressed
SECU_BASE_24	proselm-base-pdb	QVQLVESGGGLVQPGGSLRLSCAASGFTFSSYWMSWVRQAPGKGLEWVANINQDGSEKYYVDSVKGRFTISRDNAKNSLYLQMNSLRAEDTAVYYCAREYYSVIADRLINEAYFDLWGQGTLVTVS	DVVLTQSPGTLSLSPGERATLSCRASQSVSSSRVAWYQQKPGQAPRLLIYGASSRATGIPDRFSGSGSGTDFTLTISRLEPEDFAVYYCQQYGSSPTTFGQGTKVEIK	18	7	25	E1Q:N31S:N35S:A50N:G62D:V88A:V97A:D99E:D102S:I103V:L104I:T105A:Y107R:Y108L:H110N:Y111E:W112A:R119Q	E1D:I2V:Y33R:L34V:C97T:R104K:L105V	Expressed
SECU_BASE_23	proselm-base-pdb	QVQLVESGGGLVQPGGSLRLSCAASGFTFSSYWMSWVRQAPGKGLEWVANINQDGSEKYYVDSVKGRFTISRDNAKNSLYLQMNSLRAEDTAVYYCTRHSHWTINSHYVHRDYFDLWGQGTLVTVS	DIVLTQSPGTLSLSPGERATLSCRASQSVSSSRLAWYQQKPGQAPRLLIYGASSRATGIPDRFSGSGSGTDFTLTISRLEPEDFAVYYCQQYGSSPTTFGQGTKVEIK	20	5	25	E1Q:N31S:N35S:A50N:G62D:V88A:V97T:D99H:Y100S:Y101H:D102W:I103T:L104I:T105N:D106S:Y107H:I109V:Y111R:W112D:R119Q	E1D:Y33R:C97T:R104K:L105V	Expressed
SECU_BASE_18	proselm-base-pdb	QVQLVESGGGLVQPGGSLRLSCAASGFTFSSYWMSWVRQAPGKGLEWVANINQDGSEKYYVDSVKGRFTISRDNAKNSLYLQMNSLRAEDTAVYYCTRHRYYVINNSYVHQDYYDLWGQGTLVTVS	DIVLTQSPGTLSLSPGERATLSCRASQSISSSYLAWYQQKPGQAPRLLIYGASSRATGIPDRFSGSGSGTDFTLTISRLEPEDFAVYYCQQYGSSPTTFGQGTKVEIK	20	5	25	E1Q:N31S:N35S:A50N:G62D:V88A:V97T:D99H:Y100R:D102Y:I103V:L104I:T105N:D106N:Y107S:I109V:Y111Q:W112D:F114Y:R119Q	E1D:V29I:C97T:R104K:L105V	Expressed
SECU_BASE_17	proselm-base-pdb	QVQLVESGGGLVQPGGSLRLSCAASGFTFSNYWMSWVRQAPGKGLEWVANINQDGSEKYYVGSVKGRFTISRDNAKNSLYLQMNSLRAEDTAVYYCARHSYYLYDSDYVHVDYFDLWGQGTMVTVS	DVVLTQSPATLSLSPGERATLSCRASQSVSSSLLAWYQQKPGQAPRLLIYGASSRATGIPDRFSGSGSGTDFTLTISRLEPEDFAVYYCQQYGSSPTTFGQGTKVEIK	18	7	25	E1Q:N35S:A50N:V88A:V97A:D99H:Y100S:D102Y:I103L:L104Y:T105D:D106S:Y107D:I109V:Y111V:W112D:R119Q:L122M	E1D:I2V:G9A:Y33L:C97T:R104K:L105V	Expressed
SECU_AB_16	proselm-ab	QVQLVESGGGLVQPGGSLRLSCAASGFTFSSYWMSWVRQAPGKGLEWVANINQDGSEKYYVGSVKGRFTISRDNAKNSLYLQMNSLRAEDTAVYYCARDRYYTFYDELVHEDYFDLWGQGTLVTVS	DVVLTQSPATLSLSPGERATLSCRASQSVSSSLVAWYQQKPGQAPRLLIYGASSRATGIPDRFSGSGSGTDFTLTISRLEPEDFAVYYCQQYGSSPTTFGQGTKVEIK	17	8	25	E1Q:N31S:N35S:A50N:V88A:V97A:Y100R:D102Y:I103T:L104F:T105Y:Y107E:Y108L:I109V:Y111E:W112D:R119Q	E1D:I2V:G9A:Y33L:L34V:C97T:R104K:L105V	Expressed
SECU_AB_18	proselm-ab	QVQLQESGGGLVQPGGSLRLSCAASGFTFSSYWMSWVRQAPGKGLEWVANINQDGSEKYYVGSVKGRFTISRDNAKNSLYLQMNSLRAEDTAVYYCARHSYDIVATRYVHWDYFDLWGQGTLVTVS	DVVLTQSPATLSLSPGERATLSCRASQSVSSSLLAWYQQKPGQAPRLLIYGASSRATGIPDRFSGSGSGTDFTLTISRLEPEDFAVYYCQQYGTSPTTFGQGTKVEIK	17	8	25	E1Q:V5Q:N31S:N35S:A50N:V88A:V97A:D99H:Y100S:L104V:T105A:D106T:Y107R:I109V:Y111W:W112D:R119Q	E1D:I2V:G9A:Y33L:S94T:C97T:R104K:L105V	Expressed
SECU_BASE_28	proselm-base-pdb	EVQLVESGGGLVQPGGSLRLSCAASGFTFSSYWMSWVRQAPGKGLEWVANINQDGSETYYVDSVKGRFTISRDNAKNSLYLQMNSLRAEDTAVYYCARERYYVIENRYIGMDYFDLWGQGTLVTVS	DIVLTQSPATLSLSPGERATLSCRASQSVSSNLVAWYQQKPGQAPRLLIYGASSRATGIPDRFSGSGSGTDFTLTISRLEPEDFAVYYCQQYGSSPTTFGQGTKLEIK	19	7	26	N31S:N35S:A50N:K58T:G62D:V88A:V97A:D99E:Y100R:D102Y:I103V:L104I:T105E:D106N:Y107R:H110G:Y111M:W112D:R119Q	E1D:G9A:S32N:Y33L:L34V:C97T:R104K	Expressed
SECU_BASE_26	proselm-base-pdb	QVQLVESGGGLVQPGGSLRLSCAASGFTFSSYWMSWVRQAPGKGLEWVANINQDGSEKYYVGSVKGRFTISRDNAKNSLYLQMNSLRAEDTAVYYCARDLYFVIHNRLVHVDIFDLWGQGTLVTVS	DVVLTQSPGTLSLSPGERATLSCRASQSVSSNRLAWYQQKPGQAPRLLIYGASSRATGIPDRFSGSGSGTDFTLTISRLEPEDFAVYYCQQYGSSPTTFGQGTKVEIK	19	7	26	E1Q:N31S:N35S:A50N:V88A:V97A:Y100L:D102F:I103V:L104I:T105H:D106N:Y107R:Y108L:I109V:Y111V:W112D:Y113I:R119Q	E1D:I2V:S32N:Y33R:C97T:R104K:L105V	Expressed
SECU_BASE_25	proselm-base-pdb	QVTLVESGGGLVQPGGSLRLSCAASGFTFSSYWMSWVRQAPGKGLEWVANINQDGSEKYYVDSVKGRFTISRDNAKNSLYLQMNSLRAEDTAVYYCTRHRFWVINSRYIHEDYFDLWGQGTLVTVS	DIVLTQSPATLSLSPGERATLSCRASQSVSSSHLAWYQQKPGQAPRLLIYGASSRATGIPDRFSGSGSGTDFTLTISRLEPEDFAVYYCQQYGSSPRTFGQGTKVEIK	20	6	26	E1Q:Q3T:N31S:N35S:A50N:G62D:V88A:V97T:D99H:Y100R:Y101F:D102W:I103V:L104I:T105N:D106S:Y107R:Y111E:W112D:R119Q	E1D:G9A:Y33H:C97R:R104K:L105V	Expressed
SECU_BASE_20	proselm-base-pdb	QVQLQESGGGLVQPGGSLRLSCAASGFTFSSYWMSWVRQAPGKGLEWVANINQDGSEKYYVGSVKGRFTISRDNAKNSLYLQMNSLRAEDTAVYYCARHTYDVVDYTFIHSDYFDLWGQGTLVTVS	DVVLTQSPATLSLSPGERATLSCRASQSVSSSLVAWYQQKPGQAPRLLIYGASSRATGIPDRFSGSGSGTDFTLTISRLEPEDFAVYYCQQYGSSPTTFGQGTKVEIK	18	8	26	E1Q:V5Q:N31S:N35S:A50N:V88A:V97A:D99H:Y100T:I103V:L104V:T105D:D106Y:Y107T:Y108F:Y111S:W112D:R119Q	E1D:I2V:G9A:Y33L:L34V:C97T:R104K:L105V	Expressed
SECU_AB_31	proselm-ab	QVQLQESGGGLVQPGGSLRLSCAASGFTFSSYYMSWVRQAPGKGLEWVASINRDGSEKYYVGSVKGRFTISRDNAKNSLYLQMNSLRAEDTAVYYCARDRYRIYNNRFVHWDFWDLWGQGTLVTVS	EVVLTQSPGTLSLSPGERATLSCRASQSVSSSYLAWYQQKPGQAPRLLIYGASSRATGIPDRFSGSGSGTDFTLTISRLEPEDFAVYYCQQYGSSPTTFGQGTKVEIK	22	4	26	E1Q:V5Q:N31S:W33Y:N35S:A50S:Q53R:V88A:V97A:Y100R:D102R:L104Y:T105N:D106N:Y107R:Y108F:I109V:Y111W:W112D:Y113F:F114W:R119Q	I2V:C97T:R104K:L105V	Expressed
SECU_AB_19	proselm-ab	QVQLQESGGGLVQPGGSLRLSCAASGFTFSSYWMSWVRQAPGKGLEWVANIKQDGSEKYYVDSVKGRFTISRDNAKNSLYLQMNSLRAEDTAVYYCARDRYYVLSNDYIHENYFDLWGQGTLVTVS	DVVLTQSPATLSLSPGERATLSCRASQSVSSSRVAWYQQKPGQAPRLLIYGASSRATGIPDRFSGSGSGTDFTLTISRLEPEDFAVYYCQQYGSSPRTFGQGTKVEIK	18	8	26	E1Q:V5Q:N31S:N35S:A50N:N52K:G62D:V88A:V97A:Y100R:D102Y:I103V:T105S:D106N:Y107D:Y111E:W112N:R119Q	E1D:I2V:G9A:Y33R:L34V:C97R:R104K:L105V	Expressed
SECU_AB_21	proselm-ab	EVQLVESGGGLVQPGGSLRLSCAASGFTFSSYWMSWVRQAPGKGLEWVANINQDGSEKYYVGSVKGRFTISRDNAKNSLYLQMNSLRAEDTAVYYCARRSYYTYDNRWVDSWFFDLWGRGTLVTVS	DVVLTQSPAILSLSPGERATLSCRASQSVSSSLLAWYQQKPGQAPRLLIYGASSRATGIPDRFSGSGSGTDFTLTISRLEPEDFAVYYCQQYGSSPTTFGQGTKVEIK	18	8	26	N31S:N35S:A50N:V88A:V97A:D99R:Y100S:D102Y:I103T:L104Y:T105D:D106N:Y107R:Y108W:I109V:H110D:Y111S:Y113F	E1D:I2V:G9A:T10I:Y33L:C97T:R104K:L105V	Expressed
SECU_BASE_16	proselm-base-pdb	QVQLVESGGGLVQPGGSLRLSCAASGFTFSSYWMSWVRQAPGKGLEWVANINQDGSEKYYVGSVKGRFTISRDNAKNSLYLQMNSLRAEDTAVYYCTRHRHYVVDAQFIHEDYFDLWGQGTLVTVS	DIVLTQSPATLSLSPGERATLSCRASQSISSSNLAWYQQKPGQAPRLLIYGASSRATGIPDRFSGSGSGTDFTLTISRLEPEDFAVYYCQQYGSSPTTFGQGTKVEIK	19	7	26	E1Q:N31S:N35S:A50N:V88A:V97T:D99H:Y100R:Y101H:D102Y:I103V:L104V:T105D:D106A:Y107Q:Y108F:Y111E:W112D:R119Q	E1D:G9A:V29I:Y33N:C97T:R104K:L105V	Expressed
SECU_AB_29	proselm-ab	QVQLQESGGGLVQPGGSLRLSCAASGFTFSNYWMSWVRQAPGKGLEWVANINQDGSEKYYVGSVKGRFTISRDNAKNSLYLQMNSLRAEDTAVYYCARERYFVVDSRTVGVAAFDLWGQGTLVTVS	DIVLTQSPATLSLSPGERATLSCRASQSVSSSLLAWYQQKPGQAPRLLIYGASSRATGIPDRFSGSGSGTDFTLTISRLEPEDFAVYYCQQYGSSPRTFGQGTKVEIK	21	6	27	E1Q:V5Q:N35S:A50N:V88A:V97A:D99E:Y100R:D102F:I103V:L104V:T105D:D106S:Y107R:Y108T:I109V:H110G:Y111V:W112A:Y113A:R119Q	E1D:G9A:Y33L:C97R:R104K:L105V	Expressed
SECU_AB_27	proselm-ab	QVQLQESGGGLVQPGGSLRLSCAASGFTFSSYWMSWVRQAPGKGLEWVANINQDGSEKYYVGSVKGRFTISRDNAKNSLYLQMNSLRAEDTAVYYCARDRYWIVEDRYLYFDYWDLWGQGTMVTVS	DVVLTQSPATLSLSPGERATLSCRASQSVSSSNLAWYQQKPGQAPRLLIYGASSRATGIPDRFSGSGSGTDFTLTISSLEPEDFAVYYCQQYGSSPTTFGQGTKVEIK	19	8	27	E1Q:V5Q:N31S:N35S:A50N:V88A:V97A:Y100R:D102W:L104V:T105E:Y107R:I109L:H110Y:Y111F:W112D:F114W:R119Q:L122M	E1D:I2V:G9A:Y33N:R78S:C97T:R104K:L105V	Expressed
SECU_AB_26	proselm-ab	QVQLQESGGGLVQPGGSLRLSCAASGFTFSSYWMSWVRQAPGKGLEWVANINQDGSEKYYVGSVKGRFTISRDNAKNSLYLQMNSLRAEDTAVYYCTRNWYFDLWGRGILVTVFDLWGQGTLVTVS	DIQMTQSPSTLSLSPGERATLSCRASQSVSSSLLAWYQQKPGQAPRLLIYGASSRATGIPDRFSGSGSGTDFTLTISRLEPEDFAVYYCQQYGSSPTTFGQGTKLEIK	20	7	27	E1Q:V5Q:N31S:N35S:A50N:V88A:V97T:D99N:Y100W:D102F:I103D:T105W:D106G:Y107R:Y108G:H110L:Y111V:W112T:Y113V:R119Q	E1D:V3Q:L4M:G9S:Y33L:C97T:R104K	Expressed
SECU_AB_25	proselm-ab	QVQLQESGGGLVQPGGSLRLSCAASGFTFSSYWMSWVRQAPGKGLEWVASINQDGSEKYYVGSVKGRFTISRDNAKNSLYLQMNSLRAEDTAVYYCAREAYSVVEDRFINNYYFDLWGQGTLVTVS	DVVLTQTPATLSLSPGERATLSCRASQSVSSSLLAWYQQKPGQAPRLLIYGASSRATGIPDRFSGSGSGTDFTLTISRLEPEDFAVYYCQQYGSSPTTFGQGTKVEIK	19	8	27	E1Q:V5Q:N31S:N35S:A50S:V88A:V97A:D99E:Y100A:D102S:I103V:L104V:T105E:Y107R:Y108F:H110N:Y111N:W112Y:R119Q	E1D:I2V:S7T:G9A:Y33L:C97T:R104K:L105V	Expressed
SECU_BASE_19	proselm-base-pdb	EVKLVESGGGLVQPGGSLRLSCAASGFTFSSYWMSWVRQAPGKGLEWVANINQDGSEKYYVGSVKGRFTISRDNAKNSLYLQMNSLRAEDTAVYYCARERYRVIDDYFDYWGQGTLVGAGTSVTVS	DIVLTQSPATLSLSPGERATLSCRASQSVSSSYLAWYQQKPGQAPRLLIYGASSRATGIPDRFSGSGSGTDFTLTISRLEPEDFAVYYCQQYGSSPITFGQGTKLEIK	23	4	27	Q3K:N31S:N35S:A50N:V88A:V97A:D99E:Y100R:D102R:I103V:L104I:T105D:Y108F:I109D:H110Y:Y111W:W112G:Y113Q:F114G:D115T:W117V:R119A:L122S	E1D:G9A:C97I:R104K	Expressed
SECU_BASE_21	proselm-base-pdb	QVQLVESGGGLVQPGGSLRLSCAASGFTFSSYWMSWVRQAPGKGLEWVANINQDGSEKYYVGSVKGRFTISRDNAKNSLYLQMNSLRAEDTAVYYCARESYRLVNSRYVRYDYFDLWGQGTLVTVS	DIVLTQSPATLSLSPGERATLSCRASQSVSSNRVAWYQQKPGQAPRLLIYGASSRATGVPDRFSGSGSGTDFTLTISRLEPEDFAVYYCQQYGSSPTTFGQGTKVEIK	18	9	27	E1Q:N31S:N35S:A50N:V88A:V97A:D99E:Y100S:D102R:I103L:L104V:T105N:D106S:Y107R:I109V:H110R:W112D:R119Q	E1D:G9A:S32N:Y33R:L34V:I59V:C97T:R104K:L105V	Expressed
SECU_BASE_27	proselm-base-pdb	QVSLVESGGGLVQPGGSLRLSCAASGFTFSSYWMSWVRQAPGKGLEWVANINQDGSEKYYVGSVKGRFTISRDNAKNSLYLQMNSLRAEDTAVYYCARDSYSVVNSRYVHYDYFDLWGQGTQVTVS	DVVLTQSPATLSLSPGERATLSCRASQSVSSNLVAWYQQKPGQAPRLLIYGASSRATGVPDRFSGSGSGTDFTLTISRLEPEDFAVYYCQQYGSSPTTFGQGTKVEIK	18	10	28	E1Q:Q3S:N31S:N35S:A50N:V88A:V97A:Y100S:D102S:I103V:L104V:T105N:D106S:Y107R:I109V:W112D:R119Q:L122Q	E1D:I2V:G9A:S32N:Y33L:L34V:I59V:C97T:R104K:L105V	Expressed
SECU_AB_30	proselm-ab	QVQLVESGGGLVQPGGSLRLSCAASGFTFSSYYMSWVRQAPGKGLEWVASINTDGSEKYYVGSVKGRFTISRDNAKNSLYLQMNSLRAEDTAVYYCARWSYSVITNTFVAEDYFDLWGQGTLVTVS	DIVLTQSPATLSLSPGERATLSCRASQSVSSSRVAWYQQKPGQAPRLLIYGASSRATGIPDRFSGSGSGTDFTLTISRLEPEDFAVYYCQQYGSSPTTFGQGTKVEIK	21	7	28	E1Q:N31S:W33Y:N35S:A50S:Q53T:V88A:V97A:D99W:Y100S:D102S:I103V:L104I:D106N:Y107T:Y108F:I109V:H110A:Y111E:W112D:R119Q	E1D:G9A:Y33R:L34V:C97T:R104K:L105V	Expressed
SECU_AB_28	proselm-ab	QVQLVESGGGLVQPGGSLRLSCAASGFTFSSYWMSWVRQAPGKGLEWVANINEDGSEEYYVGSVKGRFTISRDNAKNSLYLQMNSLRAEDTAVYYCARERYYYDSNRFIGIDYFDYWGQGTLVTVS	DVVLTQSPATLSLSPGERATLSCRASQSVSSSLLAWYQQKPGQAPRLLIYGASSRATGIPDRFSGSGSGTDFTLTISRLEPEDFAVYYCQQYGSSPTTFGQGTKLEIK	22	6	28	E1Q:N31S:N35S:A50N:Q53E:K58E:V88A:V97A:D99E:Y100R:D102Y:I103Y:L104D:T105S:D106N:Y107R:Y108F:H110G:Y111I:W112D:L116Y:R119Q	E1D:I2V:G9A:Y33L:C97T:R104K	Expressed
SECU_AB_24	proselm-ab	QVQLVESGGGLVQPGGSLRLSCAASGFTFSSYWMSWVRQAPGKGLEWVANIKQDGSEKYYVGSVKGRFTISRDNAKNSLYLQMNSLRAEDTAVYYCARHEYRTIDYNYVGIDYWDLWGQGTLVTVS	DIVLTQSPATLSLSPGERATLSCRASQSVSSSNVAWYQQKPGQAPRLLIYGASSRATGIPDRFSGSGSGTDFTLTISRLEPEDFAVYYCQQYGSSPTTFGQGTKVEIK	21	7	28	E1Q:N31S:N35S:A50N:N52K:V88A:V97A:D99H:Y100E:D102R:I103T:L104I:T105D:D106Y:Y107N:I109V:H110G:Y111I:W112D:F114W:R119Q	E1D:G9A:Y33N:L34V:C97T:R104K:L105V	Expressed
SECU_AB_22	proselm-ab	QVQLQESGGGLVQPGGSLRLSCAASGFTFSSYWMSWVRQAPGKGLEWVANIKQDGSEKYYVGSVKGRFTISRDNAKNSLYLQMNSLRAEDTAVYYCAREAYYVVNNRLIHVDYFDLWGQGTLVTVS	DVVLTQSPATLSLSPGERATLSCRASQSVSSNRVAWYQQKPGQAPRLLIYGASSRATGIPDRFSGSGSGTDFTLTISRLEPEDFAVYYCQQYGTSPTTFGQGTRLEIK	20	8	28	E1Q:V5Q:N31S:N35S:A50N:N52K:V88A:V97A:D99E:Y100A:D102Y:I103V:L104V:T105N:D106N:Y107R:Y108L:Y111V:W112D:R119Q	E1D:I2V:G9A:S32N:Y33R:L34V:S94T:C97T	Not expressed
SECU_BASE_22	proselm-base-pdb	QVKLVESGGGLVQPGGSLRLSCAASGFTFSSYWMTWVRQAPGKGLEWVANINQDGSEKYYVGSVKGRFTISRDNAKNSLYLQMNSLRAEDTAVYYCARRRYYVVDDRYINVDYFDLWGQGTLVTVS	DVVLTQSPATLSLSPGERATLSCRASQSVSSNLVAWYQQKPGQAPRLLIYGASTRATGIPDRFSGSGSGTDFTLTISRLEPEDFAVYYCQQYGSSPTTFGQGTKVEIK	18	10	28	E1Q:Q3K:N31S:N35T:A50N:V88A:V97A:D99R:Y100R:D102Y:I103V:L104V:T105D:Y107R:H110N:Y111V:W112D:R119Q	E1D:I2V:G9A:S32N:Y33L:L34V:S54T:C97T:R104K:L105V	Expressed
SECU_AB_20	proselm-ab	QVQLVESGGGLVQPGGSLRLSCAASGFTFSSYWMSWVRQAPGKGLEWVANINQDGSEKYYVGSVKGRFTISRDNAKNSLYLQMNSLRAEDTAVYYCTRHAYLTVDYYFDYWGQGDLWGQGTLVTVS	DVVLTQSPGTLSLSPGERATLSCRASQSISSSRLAWYQQKPGQAPRLLIYGASSRATGIPDRFSGSGSGTDFTLTISRLEPEDFAVYYCQQYGSSPVTFGQGTKVEIK	21	7	28	E1Q:N31S:N35S:A50N:V88A:V97T:D99H:Y100A:D102L:I103T:L104V:T105D:D106Y:Y108F:I109D:H110Y:Y111W:W112G:Y113Q:F114G:R119Q	E1D:I2V:V29I:Y33R:C97V:R104K:L105V	Expressed
SECU_BASE_29	proselm-base-pdb	QVQLVESGGGLVQPGGSLRLSCAASGFTFSSYWMSWVRQAPGKGLEWVANINEDGSEKYYVDSVKGRFTISRDNAKNSLYLQMNSLRAEDTAVYYCTRKRYLVINSNYVGEDYFDLWGQGTLVTVS	DIVLTQSPATLSLSPGERATLSCRASQSVSSNLLAWYQQKPGQAPRLLIYGASSRATGIPDRFSGSGSGTDFTLTISRLEPEDFAVYYCQQYGSSPTTFGQGTKVEIK	21	7	28	E1Q:N31S:N35S:A50N:Q53E:G62D:V88A:V97T:D99K:Y100R:D102L:I103V:L104I:T105N:D106S:Y107N:I109V:H110G:Y111E:W112D:R119Q	E1D:G9A:S32N:Y33L:C97T:R104K:L105V	Expressed
SECU_AB_17	proselm-ab	QVQLQESGGGLVQPGGSLRLSCAASGFTFSSYWMSWVRQAPGKGLEWVANINQDGSEKYYVGSVKGRFTISRDNAKNSLYLQMNSLRAEDTAVYYCARYTYFDYWGQGTLVTVFDLWGQGTLVTVS	EVVLTQSPATLSLSPGERATLSCRASQSVSSSLLAWYQQKPGQAPRLLIYGASSRATGIPDRFSGSGSGTDFTLTISRLEPEDFAVYYCQQYGSSPRTFGQGTKVEIK	22	6	28	E1Q:V5Q:N31S:N35S:A50N:V88A:V97A:D99Y:Y100T:D102F:I103D:L104Y:T105W:D106G:Y107Q:Y108G:I109T:H110L:Y111V:W112T:Y113V:R119Q	I2V:G9A:Y33L:C97R:R104K:L105V	Not expressed
SECU_BASE_31	proselm-base-pdb	QVQLVESGGGLVQPGGSLRLSCAASGFTFSSYWMSWVRQAPGKGLEWVANINQDGSEKYYVDSVKGRFTISRDNAKNSLYLQMNSLRAEDTAVYYCARQRYYVVAEKFINEDYFDLWGQGTQVTVS	DVVLTQSPATLSLSPGERATLSCRASQSVSSSLLAWYQQKPGQAPRLLIYGASSRATGIPDRFSGSGSGTDFTLTISRLEPEDFAVYYCQQYGSSPRTFGQGTKVEIK	21	7	28	E1Q:N31S:N35S:A50N:G62D:V88A:V97A:D99Q:Y100R:D102Y:I103V:L104V:T105A:D106E:Y107K:Y108F:H110N:Y111E:W112D:R119Q:L122Q	E1D:I2V:G9A:Y33L:C97R:R104K:L105V	Expressed
SECU_AB_23	proselm-ab	QVQLVESGGGLVQPGGSLRLSCAASGFTFSSYWMSWVRQAPGKGLEWVANINEDGSEKYYVGSVKGRFTISRDNAKNSLYLQMNSLRAEDTAVYYCARYSYAFDYWGQGTLVTFDTWGQGTMVTVS	DIVLTQSPATLSLSPGERATLSCRASQSVSSSLLAWYQQKPGQAPRLLIYGASSRATGIPDRFSGSGSGTDFTLTISRLEPEDFAVYYCQQYGSSPTTFGQGTKLEIK	24	5	29	E1Q:N31S:N35S:A50N:Q53E:V88A:V97A:D99Y:Y100S:D102A:I103F:L104D:T105Y:D106W:Y107G:Y108Q:I109G:H110T:Y111L:W112V:Y113T:L116T:R119Q:L122M	E1D:G9A:Y33L:C97T:R104K	Expressed
SECU_BASE_34	proselm-base-pdb	QVTLVESGGGLVQPGGSLRLSCAASGFTFSSYWMSWVRQAPGKGLEWVANINQDGSEKYYVDSVKGRFTISRDNAKNSLYLQMNSLRAEDTAVYYCTRRRYYDYDSNFINEDYFDLWGQGTLVTVS	DVVLTQSPATLSLSPGERATLSCRASQSVSSSRVAWYQQKPGQAPRLLIYGASSRATGIPARFSGSGSGTDFTLTISRLEPEDFAVYYCQQYGSSPTTFGQGTKVEIK	21	9	30	E1Q:Q3T:N31S:N35S:A50N:G62D:V88A:V97T:D99R:Y100R:D102Y:I103D:L104Y:T105D:D106S:Y107N:Y108F:H110N:Y111E:W112D:R119Q	E1D:I2V:G9A:Y33R:L34V:D61A:C97T:R104K:L105V	Expressed
SECU_BASE_47	proselm-base-pdb	QVQLVESGGGLVQPGGSLRLSCAASGFTFSSYWMSWVRQAPGKGLEWVANINQDGSEKYYVDSVKGRFTISRDNAKNSLYLQMNSLRAEDTAVYYCTRHTHLRIDSTFIHLDYWDLWGQGTLVTVS	DIVLTQSPDILSLSPGERATLSCKASQSISSSRLAWYQQKPGQAPRLLIYGASSRATGIPDRFSGSGSGTDFTLTISRLEPEDFAVYYCQQYGSSPTTFGQGTKVEIK	21	9	30	E1Q:N31S:N35S:A50N:G62D:V88A:V97T:D99H:Y100T:Y101H:D102L:I103R:L104I:T105D:D106S:Y107T:Y108F:Y111L:W112D:F114W:R119Q	E1D:G9D:T10I:R24K:V29I:Y33R:C97T:R104K:L105V	Expressed
SECU_BASE_41	proselm-base-pdb	QVQLVESGGGLVQPGGSLRLSCAASGFTFSSYWMSWVRQAPGKGLEWVANINQDGSEKYYVGSVKGRFTISRDNAKNSLYLQMNSLRAEDTAVYYCARASYYVIVANYVNVDYFDYWGQGTLVTVS	DVVLTQSPATLSLSPGERATLSCRASQSVSSRLAAWYQQKPGQAPRLLIYGASSRATGIPDRFSGSGSGTDFTLTISRLEPEDFAVYYCQQYGTSPTTFGQGTKVEIK	20	10	30	E1Q:N31S:N35S:A50N:V88A:V97A:D99A:Y100S:D102Y:I103V:L104I:T105V:D106A:Y107N:I109V:H110N:Y111V:W112D:L116Y:R119Q	E1D:I2V:G9A:S32R:Y33L:L34A:S94T:C97T:R104K:L105V	Expressed
SECU_BASE_42	proselm-base-pdb	QVQLVESGGGLVQPGGSLRLSCAASGFTFSSYWMSWVRQAPGKGLEWVANINQDGSETYYVDSVKGRFTISRDNAKNSLYLQMNSLRAEDTAVYYCARLTYYVFDSTFVGYDYFDLWGQGTTVTVS	DIVLTQSPDILSLSPGERATLSCRASQSISSSRLAWYQQKPGQAPRLLIYGASSRATGIPDRFSGSGSGTDFTLTISRLEPEDFAVYYCQQYGSSPTTFGQGTKVEIK	22	8	30	E1Q:N31S:N35S:A50N:K58T:G62D:V88A:V97A:D99L:Y100T:D102Y:I103V:L104F:T105D:D106S:Y107T:Y108F:I109V:H110G:W112D:R119Q:L122T	E1D:G9D:T10I:V29I:Y33R:C97T:R104K:L105V	Expressed
SECU_BASE_43	proselm-base-pdb	EVKLVESGGGLVQPGGSLRLSCAASGFTFSSYWMSWVRQAPGKGLEWVANINQDGSEKYYVDSVKGRFTISRDNAKNSLYLQMNSLRAEDTAVYYCARLKYYVIDTEFVAEDYFDLWGQGTLVTVS	DVVLTQSPATLSLSPGERATLSCRASQSVSSDNLAWYQQKPGQAPRLLIYGASSRATGVPDRFSGSGSGTDFTLTISRLEPEDFAVYYCQQYGSSPTTFGQGTKVEIK	21	9	30	Q3K:N31S:N35S:A50N:G62D:V88A:V97A:D99L:Y100K:D102Y:I103V:L104I:T105D:D106T:Y107E:Y108F:I109V:H110A:Y111E:W112D:R119Q	E1D:I2V:G9A:S32D:Y33N:I59V:C97T:R104K:L105V	Expressed
SECU_BASE_46	proselm-base-pdb	QVQLQESGGGLVQPGGSLRLSCAASGFTFSDYWMSWVRQAPGKGLEWVANINQDGSEKYYVDSVKGRFTISRDNAKNSLYLQMNSLRAEDTAVYYCTRERYYVITSNYVNRNYYDLWGQGTLVTVS	DVVLTQSPGTLSLSPGERATLSCRASQSISSNSLAWYQQKPGQAPRLLIYGASSRATGVPDRFSGSGSGTDFTLTISRLEPEDFAVYYCQQYGSSPTTFGQGTKVEIK	21	9	30	E1Q:V5Q:N31D:N35S:A50N:G62D:V88A:V97T:D99E:Y100R:D102Y:I103V:L104I:D106S:Y107N:I109V:H110N:Y111R:W112N:F114Y:R119Q	E1D:I2V:V29I:S32N:Y33S:I59V:C97T:R104K:L105V	Expressed
SECU_BASE_37	proselm-base-pdb	QVTLVESGGGLVQPGGSLRLSCAASGFTFSSYWMSWVRQAPGKGLEWVASINNDGSEKYYVGSVKGRFTISRDNAKNSLYLQMNSLRAEDTAVYYCAREAHLVIDDEFVNFDYWDLWGQGTLVTVS	DIVLTQSPATLSLSPGERATLSCRASQSVSSSLVAWYQQKPGQAPRLLIYGASSRATGIPDRFSGSGSGTDFTLTISRLEPEDFAVYYCQQYGSSPTTFGQGTKVEIK	23	7	30	E1Q:Q3T:N31S:N35S:A50S:Q53N:V88A:V97A:D99E:Y100A:Y101H:D102L:I103V:L104I:T105D:Y107E:Y108F:I109V:H110N:Y111F:W112D:F114W:R119Q	E1D:G9A:Y33L:L34V:C97T:R104K:L105V	Expressed
SECU_BASE_44	proselm-base-pdb	QVQLVESGGGLVQPGGSLRLSCAASGFTFSSYWMSWVRQAPGKGLEWVANINQDGSEKYYVDSVKGRFTISRDNAKNSLYLQMNSLRAEDTAVYYCAREEYFVVRNRYVHRDYYDLWGQGTMVTVS	DVVLTQSPATLSLSPGERATLSCRASQSISSDLLAWYQQKPGQAPRLLIYGASSRATGIPARFSGSGSGTDFTLTISRLEPEDFAVYYCQQYGSSPTTFGQGTKLEIK	21	9	30	E1Q:N31S:N35S:A50N:G62D:V88A:V97A:D99E:Y100E:D102F:I103V:L104V:T105R:D106N:Y107R:I109V:Y111R:W112D:F114Y:R119Q:L122M	E1D:I2V:G9A:V29I:S32D:Y33L:D61A:C97T:R104K	Expressed
SECU_AB_37	proselm-ab	QVQLQESGGGLVQPGGSLRLSCAASGFTFSSYWMSWVRQAPGKGLEWVANINEDGSEKYYVGSVKGRFTISRDNAKNSLYLQMNSLRAEDTAVYYCARKRYRTIVDYWGQGTLVDLWGQGTLVTVS	DVVLTQSPATLSLSPGERATLSCRASQSVSSSLLAWYQQKPGQAPRLLIYGASSRATGIPDRFSGSGSGTDFTLTISRLEPEDFAVYYCQQYGTSPSTFGQGTKVEIK	22	8	30	E1Q:V5Q:N31S:N35S:A50N:Q53E:V88A:V97A:D99K:Y100R:D102R:I103T:L104I:T105V:Y108W:I109G:H110Q:Y111G:W112T:Y113L:F114V:R119Q	E1D:I2V:G9A:Y33L:S94T:C97S:R104K:L105V	Expressed
SECU_AB_41	proselm-ab	QVQLVESGGGLVQPGGSLRLSCAASGFIFSRYWMSWVRQAPGKGLEWVANINEDGSEKYYVGSVKGRFTISRDNAKNSLYLQMNSLRAEDTAVYYCARRRYYIDYWGQGTLLTFDLWGQGTLVTVS	DVVMTQSPSTLSLSPGERATLSCRASQSISSSYLAWYQQKPGQAPRLLIYGASSRATGIPDRFSGSGSGTDFTLTISRLEPEDFAVYYCQQYGSSPTTFGQGTKVEIK	22	8	30	E1Q:T28I:N31R:N35S:A50N:Q53E:V88A:V97A:D99R:Y100R:D102Y:L104D:T105Y:D106W:Y107G:Y108Q:I109G:H110T:Y111L:W112L:Y113T:R119Q	E1D:I2V:L4M:G9S:V29I:C97T:R104K:L105V	Expressed
SECU_AB_32	proselm-ab	QVQLVESGGGLVQPGGSLRLSCAASGFTFSSYWMSWVRQAPGKGLEWVANIKQDGSEKYYVDSVKGRFTISRDNAKNSLYLQMNSLRAEDTAVYYCARETYYTFDAFDIWGQGFDLWGQGTMVTVS	DVVLTQSPATLSLSPGERATLSCRASQSVSSSLLAWYQQKPGQAPRLLIYGASSRATGIPDRFSGSGSGTDFTLTISRLEPEDFAVYYCQQYGSSPRTFGQGTKVEIK	23	7	30	E1Q:N31S:N35S:A50N:N52K:G62D:V88A:V97A:D99E:Y100T:D102Y:I103T:L104F:T105D:D106A:Y107F:Y108D:H110W:Y111G:W112Q:Y113G:R119Q:L122M	E1D:I2V:G9A:Y33L:C97R:R104K:L105V	Expressed
SECU_BASE_38	proselm-base-pdb	EVQLVESGGGLVQPGGSLRLSCAASGFTFSSYWMTWVRQAPGKGLEWVANINQDGSEKYYVDSVKGRFTISRDNAKNSLYLQMNSLRAEDTAVYYCTRLEYYVIDSRFVNVLRMDLWGQGTLVTVS	DVVLTQSPATLSLSPGERATLSCRASQSISSNLLAWYQQKPGQAPRLLIYGASSRATGIPDRFSGSGSGTDFTLTISRLEPEDFAVYYCQQYGSSPTTFGQGTKVEIK	22	9	31	N31S:N35T:A50N:G62D:V88A:V97T:D99L:Y100E:D102Y:I103V:L104I:T105D:D106S:Y107R:Y108F:I109V:H110N:Y111V:W112L:Y113R:F114M:R119Q	E1D:I2V:G9A:V29I:S32N:Y33L:C97T:R104K:L105V	Expressed
SECU_AB_38	proselm-ab	EVQLVESGGGLVQPGGSLRLSCAASGFTFSNYWMSWVRQAPGKGLEWVANINQDGSETYYVGSVKGRFTISRDNAKNSLYLQMNSLRAEDTAVYYCAREGYWTFDYWGQGTLVTVLWGQGTLVTVS	DIVLTQSPAILSLSPGERATLSCRASQSVSSNRVAWYQQKPGQSPRLLIYGASSRATGIPDRFSGSGSGTDFTLTISRLEPEDFAVYYCQQYGSSPTTFGQGTKLEIK	22	9	31	N35S:A50N:K58T:V88A:V97A:D99E:Y100G:D102W:I103T:L104F:T105D:D106Y:Y107W:Y108G:I109Q:H110G:Y111T:W112L:Y113V:F114T:D115V:R119Q	E1D:G9A:T10I:S32N:Y33R:L34V:A44S:C97T:R104K	Expressed	317000.0	0.0324	1.02e-07
SECU_AB_33	proselm-ab	QVQLVESGGGLVQPGGSLRLSCAASGFTFSSYWMSWVRQAPGKGLEWVANINKDGSEKYYVGSVKGRFTISRDNAKNSLYLQMNSLRAEDTAVYYCTRERYYILDAFDIWGQGTMLTGSGTTVTVS	DIVLTQSPAILSLSPGERATLSCRASQSVSSSRVAWYQQKPGQAPRLLIYGASSRATGIPDRFSGSGSGTDFTLTISRLEPEDFAVYYCQQYGSSPTTFGQGTKVEIK	23	8	31	E1Q:N31S:N35S:A50N:Q53K:V88A:V97T:D99E:Y100R:D102Y:T105D:D106A:Y107F:Y108D:H110W:Y111G:W112Q:Y113G:F114T:D115M:W117T:R119S:L122T	E1D:G9A:T10I:Y33R:L34V:C97T:R104K:L105V	Expressed
SECU_AB_39	proselm-ab	EVQLVESGGGLVQPGGSLRLSCAASGFTFSSYWMSWVRQAPGKGLEWVANIKQDGSEKYYVDSVKGRFTISRDNAKNSLYLQMNSLRAEDTAVYYCARNWNSTFDYWGQGTLVFVLWGQGTLVTVS	DIVLTQSPAILSLSPGERATLSCRASQSVSSSSLAWYQQKPGQAPRLLIYGASSRATGIPDRFSGSGSGTDFTLTISRLEPEDFAVYYCQQYGSSPRTFGQGTKVEIK	24	7	31	N31S:N35S:A50N:N52K:G62D:V88A:V97A:D99N:Y100W:Y101N:D102S:I103T:L104F:T105D:D106Y:Y107W:Y108G:I109Q:H110G:Y111T:W112L:Y113V:D115V:R119Q	E1D:G9A:T10I:Y33S:C97R:R104K:L105V	Expressed
SECU_AB_46	proselm-ab	QVQLVESGGGLVQPGGSLRLSCAASGFTFSDYYMSWIRQAPGKGLEWVSYINRDGSEKYYVGSVKGRFTISRDNAKNSLYLQMNSLRAEDTAVYYCARERYYIVQNYFVHLDFWDLWGQGTLVTVS	DIVLTQSPAILSLSPGERATLSCRASQSVSSSLLAWYQQKPGQAPRLLIYGASTRATGIPDRFSGSGSGTDFTLTISRLEPEDFAVYYCQQYGSSPTTFGQGTKVEIK	23	8	31	E1Q:N31D:W33Y:N35S:V37I:A49S:A50Y:Q53R:V88A:V97A:D99E:Y100R:D102Y:L104V:T105Q:D106N:Y108F:I109V:Y111L:W112D:Y113F:F114W:R119Q	E1D:G9A:T10I:Y33L:S54T:C97T:R104K:L105V	Expressed
SECU_BASE_33	proselm-base-pdb	QVTLVESGGGLVQPGGSLRLSCAASGFTFSSYWMSWVRQAPGKGLEWVANINQDGSEKYYVDSVKGRFTISRDNAKNSLYLQMNSLRAEDTAVYYCAREVRRVVDDAMDYWGQGTLVGQGTLVTVS	DIVLTQSPATLSLSPGERATLSCRASQSVSSSYLAWYQQKPGQAPRLLIYGASSRATGIPDRFSGSGSGTDFTLTISRLEPEDFAVYYCQQYGSSPITFGQGTKVEIK	26	5	31	E1Q:Q3T:N31S:N35S:A50N:G62D:V88A:V97A:D99E:Y100V:Y101R:D102R:I103V:L104V:T105D:Y107A:Y108M:I109D:H110Y:Y111W:W112G:Y113Q:F114G:D115T:W117V:R119Q	E1D:G9A:C97I:R104K:L105V	Expressed
SECU_BASE_45	proselm-base-pdb	QVKLVESGGGLVQPGGSLRLSCAASGFTFSDYYMSWVRQAPGKGLEWVSAINRNGSETYYVGSVKGRFTISRDNAKNSLYLQMNSLRAEDTAVYYCARERYYVVDSTYIHTDYFDLWGQGTLVTVS	DVVLTQSPATLSLSPGERATLSCRASQSVSSNLVAWYQQKPGQAPRLLIYGASSRATGIPDRFSGSGSGTDFTLTISRLEPEDFAVYYCQQYGSSPVTFGQGTKVEIK	22	9	31	E1Q:Q3K:N31D:W33Y:N35S:A49S:Q53R:D54N:K58T:V88A:V97A:D99E:Y100R:D102Y:I103V:L104V:T105D:D106S:Y107T:Y111T:W112D:R119Q	E1D:I2V:G9A:S32N:Y33L:L34V:C97V:R104K:L105V	Expressed
SECU_BASE_35	proselm-base-pdb	QVQLVESGGGLVQPGGSLRLSCAASGFTFSSYWMSWVRQAPGKGLEWVANINQDGSEKYYVGSVKGRFTISRDNAKNSLYLQMNSLRAEDTAVYYCTREYYDVVDSHFDYWGQGTLVTVSSASTVS	DIVLTQSPGTLSLSPGERATLSCRASQSVSSSYLAWYQQKPGQAPRLLIYGASSRATGIPDRFSGSGSGTDFTLTISRLEPEDFAVYYCQQYGSSPITFGQGTKVEIK	27	4	31	E1Q:N31S:N35S:A50N:V88A:V97T:D99E:I103V:L104V:T105D:D106S:Y107H:Y108F:I109D:H110Y:Y111W:W112G:Y113Q:F114G:D115T:W117V:G118T:R119V:G120S:T121S:L122A:V123S	E1D:C97I:R104K:L105V	Expressed
SECU_BASE_36	proselm-base-pdb	QVQLQESGGGLVQPGGSLRLSCAASGFTFSSYWMSWVRQAPGKGLEWVANINRDGSEKYYVGSVKGRFTISRDNAKNSLYLQMNSLRAEDTAVYYCARHRYSVIIDSFDHWGQGTLVTVSTLVTVS	EVVLTQSPATLSLSPGERATLSCRASQSVSSSYLAWYQQKPGQAPRLLIYGASSRATGIPDRFSGSGSGTDFTLTISRLEPEDFAVYYCQQYGSSPVTFGQGTKVEIK	26	5	31	E1Q:V5Q:N31S:N35S:A50N:Q53R:V88A:V97A:D99H:Y100R:D102S:I103V:L104I:T105I:Y107S:Y108F:I109D:Y111W:W112G:Y113Q:F114G:D115T:W117V:G118T:R119V:G120S	I2V:G9A:C97V:R104K:L105V	Expressed
SECU_AB_36	proselm-ab	QVQLVESGGGLVQPGGSLRLSCAASGFTFSSYWMSWVRQAPGKGLEWVANINRDGSEIYYVGSVKGRFTISRDNAKNSLYLQMNSLRAEDTAVYYCARDRYYLFDYWGQGTLVFDLWGQGTLVTVS	DVVLTQSPATLSLSPGERATLSCRASQSISSSLLAWYQQKPGQAPRLLIYGASTRATGIPDRFSGSGSGTDFTLTISRLEPEDFAVYYCQQYGSSPSTFGQGTKVEIK	22	9	31	E1Q:N31S:N35S:A50N:Q53R:K58I:V88A:V97A:Y100R:D102Y:I103L:L104F:T105D:D106Y:Y107W:Y108G:I109Q:H110G:Y111T:W112L:Y113V:R119Q	E1D:I2V:G9A:V29I:Y33L:S54T:C97S:R104K:L105V	Expressed
SECU_AB_47	proselm-ab	QVQLVESGGGLVKPGGSLRLSCAASGFTFSDYYMSWIRQAPGKGLEWVSYINRDGSEKYYVGSVKGRFTISRDNAKNSLYLQMNSLRAEDTAVYYCARERYYTMDQKFINIDYFDLWGQGTLVTVS	DIVLTQSPATLSLSPGERATLSCRASQSVSSNRVAWYQQKPGQAPRLLIYGASSRATGIPDRFSGSGSGTDFTLTISRLEPEDFAVYYCQQYGSSPTTFGQGTKLEIK	24	7	31	E1Q:Q13K:N31D:W33Y:N35S:V37I:A49S:A50Y:Q53R:V88A:V97A:D99E:Y100R:D102Y:I103T:L104M:T105D:D106Q:Y107K:Y108F:H110N:Y111I:W112D:R119Q	E1D:G9A:S32N:Y33R:L34V:C97T:R104K	Expressed
SECU_AB_45	proselm-ab	QVQLQESGGGLVQPGGSLRLSCAASGFTFSSYYMSWVRQAPGQGLEWVANINQDGSEKYYVDSVKGRFTISRDNAKNSLYLQMNSLRAEDTAVYYCARRWYSVVRDNYIGYDFYDLWGQGTLVTVS	DVVLTQSPATLSLSPGERATLSCRASQSIRSSLLAWYQQKPGQAPRLLIYGASSRATGIPDRFSGSGSGTDFTLTISRLEPEDFAVYYCQQYGSSPTTFGQGTKVEIK	22	9	31	E1Q:V5Q:N31S:W33Y:N35S:K43Q:A50N:G62D:V88A:V97A:D99R:Y100W:D102S:I103V:L104V:T105R:Y107N:H110G:W112D:Y113F:F114Y:R119Q	E1D:I2V:G9A:V29I:S30R:Y33L:C97T:R104K:L105V	Expressed
SECU_BASE_40	proselm-base-pdb	QVSLVESGGGLVQPGGSLRLSCAASGFTFSSYWMSWVRQAPGKGLEWVANINQDGSEKYYVDSVKGRFTISRDNAKNSLYLQMNSLRAEDTAVYYCTRERYFTYSSNFYHMDYWDLWGQGTLVTVS	DVVLTQSPATLSLSPGERATLSCRASQSVSSNRLAWYQQKPGQAPRLLIYGASTRATGIPDRFSGSGSGTDFTLTISRLEPEDFAVYYCQQYGSSPTTFGQGTKVEIK	22	9	31	E1Q:Q3S:N31S:N35S:A50N:G62D:V88A:V97T:D99E:Y100R:D102F:I103T:L104Y:T105S:D106S:Y107N:Y108F:I109Y:Y111M:W112D:F114W:R119Q	E1D:I2V:G9A:S32N:Y33R:S54T:C97T:R104K:L105V	Expressed
SECU_AB_42	proselm-ab	QVQLQESGGGLVQPGGSLRLSCAASGFTFSSYWMSWVRQAPGKGLEWVANINEDGSEKYYVGSVKGRFTISRDNAKNSLYLQMNSLRAEDTAVYYCARREMATIKAFDIWGQGTMLTGSGTTVTVS	DIVLTQSPGTLSLSPGERATLSCRASQSVSSSYLAWYQQKPGQAPRLLIYGASSRATGIPDRFSGSGSGTDFTLTISRLEPEDFAVYYCQQYGSSPVTFGQGTKVEIK	27	4	31	E1Q:V5Q:N31S:N35S:A50N:Q53E:V88A:V97A:D99R:Y100E:Y101M:D102A:I103T:L104I:T105K:D106A:Y107F:Y108D:H110W:Y111G:W112Q:Y113G:F114T:D115M:W117T:R119S:L122T	E1D:C97V:R104K:L105V	Expressed
SECU_AB_44	proselm-ab	QVQLVESGGGLVQPGGSLRLSCAASGFTFSDYYMSWIRQAPGKGLEWVSYINRNGSNIYYAGSVKGRFTISRDNAKNSLYLQMNSLRAEDTAVYYCARDFYEIVVDRYVHHDYYDLWGQGTMVTVS	DVVLTQSPGTLSLSPGERATLSCRASQSVSSSRLAWYQQKPGQAPRLLIYGASSRATGIPDRFSGSGSGTDFTLTISRLEPEDFAVYYCQQYGSSPTTFGQGTKVEIK	25	6	31	E1Q:N31D:W33Y:N35S:V37I:A49S:A50Y:Q53R:D54N:E57N:K58I:V61A:V88A:V97A:Y100F:D102E:L104V:T105V:Y107R:I109V:Y111H:W112D:F114Y:R119Q:L122M	E1D:I2V:Y33R:C97T:R104K:L105V	Expressed
SECU_AB_34	proselm-ab	EVQLLESGGGLVQPGGSLRLSCAASGFTFSSYAMSWVRQAPGKGLEWVSSINEDGSETYYVGSVKGRFTISRDNAKNSLYLQMNSLRAEDTAVYYCARERYFDYWGQGTLVTVFDLWGQGTLVTVS	DIVLTQSPATLSLSPGERATLSCRASQSVSSSNVAWYQQKPGQAPRLLIYGASSRATGIPDRFSGSGSGTDFTLTISRLEPEDFAVYYCQQYGSSPWTFGQGTKVEIK	25	7	32	V5L:N31S:W33A:N35S:A49S:A50S:Q53E:K58T:V88A:V97A:D99E:Y100R:D102F:I103D:L104Y:T105W:D106G:Y107Q:Y108G:I109T:H110L:Y111V:W112T:Y113V:R119Q	E1D:G9A:Y33N:L34V:C97W:R104K:L105V	Expressed
SECU_BASE_39	proselm-base-pdb	QVSLQESGGGLVQPGGSLRLSCAASGFTFSSYWMSWVRQAPGKGLEWVANINQDGSEKYYVGSVKGRFTISRDNAKNSLYLQMNSLRAEDTAVYYCTRLTYSVVSNYFDLWGRGTLVGQGTLVTVS	DVVLTQSPATLSLSPGERATLSCRASQSVSSSRLAWYQQKPGQAPRLLIYGASSRATGIPDRFSGSGSGTDFTLTISRLEPEDFAVYYCQQYGSSPVTFGQGTKVEIK	25	7	32	E1Q:Q3S:V5Q:N31S:N35S:A50N:V88A:V97T:D99L:Y100T:D102S:I103V:L104V:T105S:D106N:Y108F:I109D:H110L:Y111W:W112G:Y113R:F114G:D115T:W117V:R119Q	E1D:I2V:G9A:Y33R:C97V:R104K:L105V	Expressed
SECU_AB_40	proselm-ab	QVQLQESGGGLVQPGGSLRLSCAASGFTFSSYWMSWVRQAPGKGLEWVANINEDGSEKYYVGSVKGRFTISRDNAKNSLYLQMNSLRAEDTAVYYCARETYYIIDAMDVWGQGTDLWGQGTLVTVS	DIVLTQSPAILSLSPGERATLSCRASQSVSSSLLAWYQQKPGQAPRLLIYGASTRATGIPARFSGSGSGTDFTLTISRLEPEDFAVYYCQQYGSSPRTFGQGTKVEIK	23	9	32	E1Q:V5Q:N31S:N35S:A50N:Q53E:V88A:V97A:D99E:Y100T:D102Y:L104I:T105D:D106A:Y107M:Y108D:I109V:H110W:Y111G:W112Q:Y113G:F114T:R119Q	E1D:G9A:T10I:Y33L:S54T:D61A:C97R:R104K:L105V	Expressed
SECU_AB_43	proselm-ab	QVQLVESGGGLVQPGGSLRLSCAASGFTFSDYYMSWIRQAPGKGLEWVSYINSDGSEKYYVDSVKGRFTISRDNAKNSLYLQMNSLRAEDTAVYYCAREEYKIIDSRYIRHAFDDLWGQGTQVTVS	DVVLTQSPATLSLSPGERATLSCRASQSVSSSRLAWYQQKPGQAPRLLIYGASSRATGIPDRFSGSGSGTDFTLTISRLEPEDFAVYYCQQYGSSPTTFGQGTKVEIK	25	7	32	E1Q:N31D:W33Y:N35S:V37I:A49S:A50Y:Q53S:G62D:V88A:V97A:D99E:Y100E:D102K:L104I:T105D:D106S:Y107R:H110R:Y111H:W112A:Y113F:F114D:R119Q:L122Q	E1D:I2V:G9A:Y33R:C97T:R104K:L105V	Expressed
SECU_AB_35	proselm-ab	QVQLQESGGGLVQPGGSLRLSCAASGFTFSSYWMSWVRQAPGKGLEWVADINQDGSEKYYVGSVKGRFTISRDNAKNSLYLQMNSLRAEDTAVYYCARLKYYVIDYWGQGTLVFDLWGQGTLVTVS	DVVLTQSPDSLAVSPGERATLSCRASQSVSSSRLAWYQQKPGQAPRLLIYGASSRATGIPDRFSGSGSGTDFTLTISRLEPEDFAVYYCQQYGSSPVTFGQGTKVEIK	22	10	32	E1Q:V5Q:N31S:N35S:A50D:V88A:V97A:D99L:Y100K:D102Y:I103V:L104I:T105D:D106Y:Y107W:Y108G:I109Q:H110G:Y111T:W112L:Y113V:R119Q	E1D:I2V:G9D:T10S:S12A:L13V:Y33R:C97V:R104K:L105V	Expressed
SECU_BASE_32	proselm-base-pdb	QVQLVESGGGLVQPGGSLRLSCAASGFTFSDYWMSWVRQAPGKGLEWVANINQDGSEKYYVGSVKGRFTISRDNAKNSLYLQMNSLRAEDTAVYYCARERHRVVDDRFDHWGQGTLVGQGTMVTVS	DVVLTQSPATLSLSPGERATLSCRASQSVSSNLAAWYQQKPGQAPRLLIYGASSRATGIPDRFSGSGSGTDFTLTISRLEPEDFAVYYCQQYGSSPTTFGQGTKVEIK	24	9	33	E1Q:N31D:N35S:A50N:V88A:V97A:D99E:Y100R:Y101H:D102R:I103V:L104V:T105D:Y107R:Y108F:I109D:Y111W:W112G:Y113Q:F114G:D115T:W117V:R119Q:L122M	E1D:I2V:G9A:S32N:Y33L:L34A:C97T:R104K:L105V	Expressed
